# SUPREME: A cancer subtype prediction methodology integrating multiomics data using Graph Convolutional Neural Network

**DOI:** 10.1101/2022.08.03.502682

**Authors:** Ziynet Nesibe Kesimoglu, Serdar Bozdag

## Abstract

To pave the road towards precision medicine in cancer, patients with highly similar biology ought to be grouped into the same cancer subtypes. Utilizing high-dimensional multiomics datasets, several integrative computational approaches have been developed to uncover cancer subtypes. Recently, Graph Neural Networks (GNNs) was discovered to learn node embeddings while utilizing node features and node associations at the same time on graph-structured data. Although there are some commonly used architectures such as Graph Convolutional Network (GCN) for cancer subtype prediction, the existing prediction tools have some limitations in leveraging those architectures with multiomics integration on multiple networks. Addressing them, we developed SUPREME (a <u>su</u>btype <u>pre</u>diction <u>me</u>thodology) by comprehensively analyzing multiomics data and associations between patients with graph convolutions on multiple patient similarity networks. Unlike the existing tools, SUPREME generates patient embeddings from patient similarity networks, on which it utilizes all the multiomics features. In addition, SUPREME integrates all the possible combinations of embeddings with the raw multiomics features to capture the complementary signals. Extensive evaluation of all combinations makes SUPREME interpretable in terms of utilized networks and features. On three different datasets from The Cancer Genome Atlas (TCGA), Molecular Taxonomy of Breast Cancer International Consortium (METABRIC), and both combined, our method significantly outperformed other integrative cancer (sub)type prediction tools and baseline methods, with overall consistent results. SUPREME-inferred subtypes had significant survival differences, mostly having more significance than ground truth (PAM50) labels, and outperformed nine cancer subtype differentiating tools and baseline methods. These results suggest that with proper utilization of multiple datatypes and patient associations, SUPREME could demystify the undiscovered characteristics in cancer subtypes that cause significant survival differences and could improve the ground truth label, which depends mainly on a single datatype. Source code for our tool is publicly available at https://github.com/bozdaglab/SUPREME.
