## Supplemental File 1 for "SUPREME: A cancer subtype prediction methodology integrating multiomics data using Graph Convolutional Neural Network"

Model	Search type	Hyperparameter	Tuning options
GCN	Grid search	Learning rates	[0.01, 0.001, 0.0001]
		Hidden layer sizes	[(16,), (32,), (64,), (128,), (256,), (512,)]
MLP	Randomized Search	Hidden_layer_sizes	[(16,), (32,),(64,),(128,),(256,),(512,),(32, 32),(64, 32), (128, 32), (256, 32), (512, 32)]
		learning_rate_init	[0.1, 0.01, 0.001, 0.0001, 0.00001, 1, 2, 3]
		max_iter	[250, 500, 1000, 1500, 2000]
		n_iter_no_change	[10, 20, 30, …, 100]
XGBoost	Randomized Search	reg_alpha	[0, 1, 2, …, 10]
		reg_lambda	[1, 2, 3, …, 10]
		max_depth	[0, 1, 2, …, 6]
		min_child_weight	[1, 2, 3, …, 10]
		gamma	[0, 1, 2, …, 6]
		learning_rate	[0, 1e-5, 0.0001, 0.001, 0.01, 0.1, 0.2, 0.3, 0.4, 0.5, 1]
		max_delta_step	[0, 1, 2, …, 10]
		colsample_bytree	[0.5, 0.7, 1.0]
		colsample_bylevel	[0.5, 0.7, 1.0]
		colsample_bynode	[0.5, 0.7, 1.0]
RF	Randomized Search	n_estimators	[200, 400, 600, …, 2000]
		max_depth	[10, 20, 30, …, 100]
		min_samples_split	[2, 5, 7, 10]
		min_samples_leaf	[1, 2, 5, 7, 10]
		min_impurity_decrease	[0,0.5, 0.7, 1, 5, 10]
		max_leaf_nodes	[None, 5, 10, 20]
SVM	Randomized Search	C	[0.001, 0.01, 0.1, 1, 10, 100, 1000]
		gamma	[1, 0.1, 0.01, 0.001, 0.0001, 'scale', 'auto']
		kernel	['linear', 'rbf’]
