## Supplemental File 2 for "SUPREME: A cancer subtype prediction methodology integrating multiomics data using Graph Convolutional Neural Network"

### Sheet: SUPREME
Used Embeddings	Selected Params
['clinical']	{'n_iter_no_change': 20, 'max_iter': 500, 'learning_rate_init': 0.001, 'hidden_layer_sizes': (128, 32)}
['cna']	{'n_iter_no_change': 10, 'max_iter': 1000, 'learning_rate_init': 0.001, 'hidden_layer_sizes': (256,)}
['coexp']	{'n_iter_no_change': 40, 'max_iter': 500, 'learning_rate_init': 1, 'hidden_layer_sizes': (256,)}
['exp']	{'n_iter_no_change': 20, 'max_iter': 500, 'learning_rate_init': 0.01, 'hidden_layer_sizes': (32,)}
['methyl']	{'n_iter_no_change': 70, 'max_iter': 1500, 'learning_rate_init': 0.001, 'hidden_layer_sizes': (32,)}
['mutation']	{'n_iter_no_change': 70, 'max_iter': 1000, 'learning_rate_init': 1, 'hidden_layer_sizes': (32,)}
['mirna']	{'n_iter_no_change': 100, 'max_iter': 250, 'learning_rate_init': 0.001, 'hidden_layer_sizes': (512,)}
['clinical', 'cna']	{'n_iter_no_change': 50, 'max_iter': 250, 'learning_rate_init': 0.001, 'hidden_layer_sizes': (256, 32)}
['clinical', 'coexp']	{'n_iter_no_change': 60, 'max_iter': 250, 'learning_rate_init': 0.001, 'hidden_layer_sizes': (512,)}
['clinical', 'exp']	{'n_iter_no_change': 90, 'max_iter': 500, 'learning_rate_init': 0.001, 'hidden_layer_sizes': (512,)}
['clinical', 'methyl']	{'n_iter_no_change': 90, 'max_iter': 500, 'learning_rate_init': 0.001, 'hidden_layer_sizes': (512, 32)}
['clinical', 'mutation']	{'n_iter_no_change': 60, 'max_iter': 500, 'learning_rate_init': 0.0001, 'hidden_layer_sizes': (512,)}
['clinical', 'mirna']	{'n_iter_no_change': 80, 'max_iter': 1000, 'learning_rate_init': 0.01, 'hidden_layer_sizes': (64, 32)}
['cna', 'coexp']	{'n_iter_no_change': 40, 'max_iter': 250, 'learning_rate_init': 2, 'hidden_layer_sizes': (64,)}
['cna', 'exp']	{'n_iter_no_change': 90, 'max_iter': 500, 'learning_rate_init': 2, 'hidden_layer_sizes': (512,)}
['cna', 'methyl']	{'n_iter_no_change': 20, 'max_iter': 2000, 'learning_rate_init': 0.001, 'hidden_layer_sizes': (512,)}
['cna', 'mutation']	{'n_iter_no_change': 40, 'max_iter': 500, 'learning_rate_init': 0.001, 'hidden_layer_sizes': (256, 32)}
['cna', 'mirna']	{'n_iter_no_change': 10, 'max_iter': 1000, 'learning_rate_init': 0.001, 'hidden_layer_sizes': (512,)}
['coexp', 'exp']	{'n_iter_no_change': 40, 'max_iter': 1500, 'learning_rate_init': 0.01, 'hidden_layer_sizes': (32,)}
['coexp', 'methyl']	{'n_iter_no_change': 10, 'max_iter': 1000, 'learning_rate_init': 0.01, 'hidden_layer_sizes': (128, 32)}
['coexp', 'mutation']	{'n_iter_no_change': 80, 'max_iter': 2000, 'learning_rate_init': 0.001, 'hidden_layer_sizes': (64, 32)}
['coexp', 'mirna']	{'n_iter_no_change': 40, 'max_iter': 250, 'learning_rate_init': 0.0001, 'hidden_layer_sizes': (512,)}
['exp', 'methyl']	{'n_iter_no_change': 70, 'max_iter': 2000, 'learning_rate_init': 3, 'hidden_layer_sizes': (256,)}
['exp', 'mutation']	{'n_iter_no_change': 70, 'max_iter': 2000, 'learning_rate_init': 0.01, 'hidden_layer_sizes': (64, 32)}
['exp', 'mirna']	{'n_iter_no_change': 100, 'max_iter': 1500, 'learning_rate_init': 0.0001, 'hidden_layer_sizes': (512,)}
['methyl', 'mutation']	{'n_iter_no_change': 60, 'max_iter': 250, 'learning_rate_init': 0.001, 'hidden_layer_sizes': (512, 32)}
['methyl', 'mirna']	{'n_iter_no_change': 90, 'max_iter': 500, 'learning_rate_init': 0.001, 'hidden_layer_sizes': (256,)}
['mutation', 'mirna']	{'n_iter_no_change': 20, 'max_iter': 250, 'learning_rate_init': 0.001, 'hidden_layer_sizes': (256,)}
['clinical', 'cna', 'coexp']	{'n_iter_no_change': 50, 'max_iter': 2000, 'learning_rate_init': 0.001, 'hidden_layer_sizes': (512, 32)}
['clinical', 'cna', 'exp']	{'n_iter_no_change': 50, 'max_iter': 1000, 'learning_rate_init': 0.01, 'hidden_layer_sizes': (32, 32)}
['clinical', 'cna', 'methyl']	{'n_iter_no_change': 100, 'max_iter': 1500, 'learning_rate_init': 0.1, 'hidden_layer_sizes': (16,)}
['clinical', 'cna', 'mutation']	{'n_iter_no_change': 70, 'max_iter': 1500, 'learning_rate_init': 0.001, 'hidden_layer_sizes': (256, 32)}
['clinical', 'cna', 'mirna']	{'n_iter_no_change': 30, 'max_iter': 2000, 'learning_rate_init': 0.001, 'hidden_layer_sizes': (128,)}
['clinical', 'coexp', 'exp']	{'n_iter_no_change': 40, 'max_iter': 1000, 'learning_rate_init': 0.0001, 'hidden_layer_sizes': (512,)}
['clinical', 'coexp', 'methyl']	{'n_iter_no_change': 80, 'max_iter': 250, 'learning_rate_init': 0.001, 'hidden_layer_sizes': (512, 32)}
['clinical', 'coexp', 'mutation']	{'n_iter_no_change': 40, 'max_iter': 250, 'learning_rate_init': 0.1, 'hidden_layer_sizes': (512,)}
['clinical', 'coexp', 'mirna']	{'n_iter_no_change': 90, 'max_iter': 1500, 'learning_rate_init': 0.01, 'hidden_layer_sizes': (32,)}
['clinical', 'exp', 'methyl']	{'n_iter_no_change': 10, 'max_iter': 2000, 'learning_rate_init': 0.01, 'hidden_layer_sizes': (128,)}
['clinical', 'exp', 'mutation']	{'n_iter_no_change': 30, 'max_iter': 500, 'learning_rate_init': 0.01, 'hidden_layer_sizes': (128,)}
['clinical', 'exp', 'mirna']	{'n_iter_no_change': 50, 'max_iter': 1000, 'learning_rate_init': 0.001, 'hidden_layer_sizes': (512, 32)}
['clinical', 'methyl', 'mutation']	{'n_iter_no_change': 90, 'max_iter': 2000, 'learning_rate_init': 0.001, 'hidden_layer_sizes': (64, 32)}
['clinical', 'methyl', 'mirna']	{'n_iter_no_change': 100, 'max_iter': 250, 'learning_rate_init': 1, 'hidden_layer_sizes': (128,)}
['clinical', 'mutation', 'mirna']	{'n_iter_no_change': 80, 'max_iter': 2000, 'learning_rate_init': 0.001, 'hidden_layer_sizes': (64, 32)}
['cna', 'coexp', 'exp']	{'n_iter_no_change': 90, 'max_iter': 1000, 'learning_rate_init': 0.1, 'hidden_layer_sizes': (256,)}
['cna', 'coexp', 'methyl']	{'n_iter_no_change': 80, 'max_iter': 1000, 'learning_rate_init': 0.001, 'hidden_layer_sizes': (128, 32)}
['cna', 'coexp', 'mutation']	{'n_iter_no_change': 90, 'max_iter': 1000, 'learning_rate_init': 0.001, 'hidden_layer_sizes': (64, 32)}
['cna', 'coexp', 'mirna']	{'n_iter_no_change': 30, 'max_iter': 1500, 'learning_rate_init': 0.01, 'hidden_layer_sizes': (256,)}
['cna', 'exp', 'methyl']	{'n_iter_no_change': 90, 'max_iter': 500, 'learning_rate_init': 0.001, 'hidden_layer_sizes': (128, 32)}
['cna', 'exp', 'mutation']	{'n_iter_no_change': 10, 'max_iter': 2000, 'learning_rate_init': 0.001, 'hidden_layer_sizes': (64,)}
['cna', 'exp', 'mirna']	{'n_iter_no_change': 50, 'max_iter': 1500, 'learning_rate_init': 0.01, 'hidden_layer_sizes': (128,)}
['cna', 'methyl', 'mutation']	{'n_iter_no_change': 90, 'max_iter': 250, 'learning_rate_init': 0.001, 'hidden_layer_sizes': (64, 32)}
['cna', 'methyl', 'mirna']	{'n_iter_no_change': 60, 'max_iter': 2000, 'learning_rate_init': 0.1, 'hidden_layer_sizes': (256,)}
['cna', 'mutation', 'mirna']	{'n_iter_no_change': 60, 'max_iter': 1000, 'learning_rate_init': 0.001, 'hidden_layer_sizes': (512,)}
['coexp', 'exp', 'methyl']	{'n_iter_no_change': 30, 'max_iter': 250, 'learning_rate_init': 0.01, 'hidden_layer_sizes': (256, 32)}
['coexp', 'exp', 'mutation']	{'n_iter_no_change': 40, 'max_iter': 250, 'learning_rate_init': 0.1, 'hidden_layer_sizes': (256,)}
['coexp', 'exp', 'mirna']	{'n_iter_no_change': 70, 'max_iter': 1500, 'learning_rate_init': 0.0001, 'hidden_layer_sizes': (256, 32)}
['coexp', 'methyl', 'mutation']	{'n_iter_no_change': 50, 'max_iter': 1000, 'learning_rate_init': 0.001, 'hidden_layer_sizes': (256, 32)}
['coexp', 'methyl', 'mirna']	{'n_iter_no_change': 20, 'max_iter': 2000, 'learning_rate_init': 0.001, 'hidden_layer_sizes': (256, 32)}
['coexp', 'mutation', 'mirna']	{'n_iter_no_change': 90, 'max_iter': 2000, 'learning_rate_init': 0.01, 'hidden_layer_sizes': (256, 32)}
['exp', 'methyl', 'mutation']	{'n_iter_no_change': 20, 'max_iter': 2000, 'learning_rate_init': 0.001, 'hidden_layer_sizes': (128, 32)}
['exp', 'methyl', 'mirna']	{'n_iter_no_change': 50, 'max_iter': 1000, 'learning_rate_init': 0.001, 'hidden_layer_sizes': (512, 32)}
['exp', 'mutation', 'mirna']	{'n_iter_no_change': 40, 'max_iter': 2000, 'learning_rate_init': 0.001, 'hidden_layer_sizes': (256, 32)}
['methyl', 'mutation', 'mirna']	{'n_iter_no_change': 20, 'max_iter': 1500, 'learning_rate_init': 0.001, 'hidden_layer_sizes': (256, 32)}
['clinical', 'cna', 'coexp', 'exp']	{'n_iter_no_change': 60, 'max_iter': 250, 'learning_rate_init': 0.01, 'hidden_layer_sizes': (64,)}
['clinical', 'cna', 'coexp', 'methyl']	{'n_iter_no_change': 50, 'max_iter': 250, 'learning_rate_init': 2, 'hidden_layer_sizes': (128,)}
['clinical', 'cna', 'coexp', 'mutation']	{'n_iter_no_change': 70, 'max_iter': 1000, 'learning_rate_init': 0.001, 'hidden_layer_sizes': (256,)}
['clinical', 'cna', 'coexp', 'mirna']	{'n_iter_no_change': 40, 'max_iter': 1000, 'learning_rate_init': 0.001, 'hidden_layer_sizes': (512, 32)}
['clinical', 'cna', 'exp', 'methyl']	{'n_iter_no_change': 20, 'max_iter': 2000, 'learning_rate_init': 0.001, 'hidden_layer_sizes': (512, 32)}
['clinical', 'cna', 'exp', 'mutation']	{'n_iter_no_change': 70, 'max_iter': 2000, 'learning_rate_init': 0.1, 'hidden_layer_sizes': (128,)}
['clinical', 'cna', 'exp', 'mirna']	{'n_iter_no_change': 10, 'max_iter': 1500, 'learning_rate_init': 0.001, 'hidden_layer_sizes': (512, 32)}
['clinical', 'cna', 'methyl', 'mutation']	{'n_iter_no_change': 50, 'max_iter': 250, 'learning_rate_init': 0.001, 'hidden_layer_sizes': (128, 32)}
['clinical', 'cna', 'methyl', 'mirna']	{'n_iter_no_change': 60, 'max_iter': 250, 'learning_rate_init': 0.0001, 'hidden_layer_sizes': (512, 32)}
['clinical', 'cna', 'mutation', 'mirna']	{'n_iter_no_change': 50, 'max_iter': 1500, 'learning_rate_init': 0.1, 'hidden_layer_sizes': (256,)}
['clinical', 'coexp', 'exp', 'methyl']	{'n_iter_no_change': 40, 'max_iter': 1000, 'learning_rate_init': 0.001, 'hidden_layer_sizes': (128,)}
['clinical', 'coexp', 'exp', 'mutation']	{'n_iter_no_change': 70, 'max_iter': 250, 'learning_rate_init': 0.001, 'hidden_layer_sizes': (512,)}
['clinical', 'coexp', 'exp', 'mirna']	{'n_iter_no_change': 30, 'max_iter': 2000, 'learning_rate_init': 0.01, 'hidden_layer_sizes': (256, 32)}
['clinical', 'coexp', 'methyl', 'mutation']	{'n_iter_no_change': 30, 'max_iter': 1500, 'learning_rate_init': 0.001, 'hidden_layer_sizes': (256,)}
['clinical', 'coexp', 'methyl', 'mirna']	{'n_iter_no_change': 10, 'max_iter': 500, 'learning_rate_init': 0.1, 'hidden_layer_sizes': (512,)}
['clinical', 'coexp', 'mutation', 'mirna']	{'n_iter_no_change': 10, 'max_iter': 1000, 'learning_rate_init': 0.01, 'hidden_layer_sizes': (128,)}
['clinical', 'exp', 'methyl', 'mutation']	{'n_iter_no_change': 100, 'max_iter': 2000, 'learning_rate_init': 0.01, 'hidden_layer_sizes': (16,)}
['clinical', 'exp', 'methyl', 'mirna']	{'n_iter_no_change': 100, 'max_iter': 1500, 'learning_rate_init': 3, 'hidden_layer_sizes': (256,)}
['clinical', 'exp', 'mutation', 'mirna']	{'n_iter_no_change': 30, 'max_iter': 2000, 'learning_rate_init': 0.001, 'hidden_layer_sizes': (64, 32)}
['clinical', 'methyl', 'mutation', 'mirna']	{'n_iter_no_change': 100, 'max_iter': 2000, 'learning_rate_init': 1, 'hidden_layer_sizes': (512,)}
['cna', 'coexp', 'exp', 'methyl']	{'n_iter_no_change': 20, 'max_iter': 1500, 'learning_rate_init': 0.0001, 'hidden_layer_sizes': (512,)}
['cna', 'coexp', 'exp', 'mutation']	{'n_iter_no_change': 40, 'max_iter': 1500, 'learning_rate_init': 1, 'hidden_layer_sizes': (512,)}
['cna', 'coexp', 'exp', 'mirna']	{'n_iter_no_change': 80, 'max_iter': 2000, 'learning_rate_init': 1, 'hidden_layer_sizes': (256,)}
['cna', 'coexp', 'methyl', 'mutation']	{'n_iter_no_change': 10, 'max_iter': 250, 'learning_rate_init': 0.1, 'hidden_layer_sizes': (512,)}
['cna', 'coexp', 'methyl', 'mirna']	{'n_iter_no_change': 90, 'max_iter': 500, 'learning_rate_init': 0.001, 'hidden_layer_sizes': (512,)}
['cna', 'coexp', 'mutation', 'mirna']	{'n_iter_no_change': 90, 'max_iter': 250, 'learning_rate_init': 0.001, 'hidden_layer_sizes': (32,)}
['cna', 'exp', 'methyl', 'mutation']	{'n_iter_no_change': 100, 'max_iter': 250, 'learning_rate_init': 0.001, 'hidden_layer_sizes': (128,)}
['cna', 'exp', 'methyl', 'mirna']	{'n_iter_no_change': 100, 'max_iter': 1000, 'learning_rate_init': 0.1, 'hidden_layer_sizes': (512,)}
['cna', 'exp', 'mutation', 'mirna']	{'n_iter_no_change': 90, 'max_iter': 1500, 'learning_rate_init': 0.01, 'hidden_layer_sizes': (128,)}
['cna', 'methyl', 'mutation', 'mirna']	{'n_iter_no_change': 90, 'max_iter': 1000, 'learning_rate_init': 3, 'hidden_layer_sizes': (256,)}
['coexp', 'exp', 'methyl', 'mutation']	{'n_iter_no_change': 80, 'max_iter': 2000, 'learning_rate_init': 0.01, 'hidden_layer_sizes': (32,)}
['coexp', 'exp', 'methyl', 'mirna']	{'n_iter_no_change': 100, 'max_iter': 2000, 'learning_rate_init': 0.001, 'hidden_layer_sizes': (32, 32)}
['coexp', 'exp', 'mutation', 'mirna']	{'n_iter_no_change': 30, 'max_iter': 1000, 'learning_rate_init': 0.01, 'hidden_layer_sizes': (512,)}
['coexp', 'methyl', 'mutation', 'mirna']	{'n_iter_no_change': 20, 'max_iter': 1500, 'learning_rate_init': 0.01, 'hidden_layer_sizes': (256,)}
['exp', 'methyl', 'mutation', 'mirna']	{'n_iter_no_change': 70, 'max_iter': 2000, 'learning_rate_init': 0.01, 'hidden_layer_sizes': (256, 32)}
['clinical', 'cna', 'coexp', 'exp', 'methyl']	{'n_iter_no_change': 30, 'max_iter': 1500, 'learning_rate_init': 1, 'hidden_layer_sizes': (512,)}
['clinical', 'cna', 'coexp', 'exp', 'mutation']	{'n_iter_no_change': 50, 'max_iter': 1500, 'learning_rate_init': 0.001, 'hidden_layer_sizes': (256,)}
['clinical', 'cna', 'coexp', 'exp', 'mirna']	{'n_iter_no_change': 70, 'max_iter': 500, 'learning_rate_init': 2, 'hidden_layer_sizes': (32,)}
['clinical', 'cna', 'coexp', 'methyl', 'mutation']	{'n_iter_no_change': 70, 'max_iter': 500, 'learning_rate_init': 1, 'hidden_layer_sizes': (64,)}
['clinical', 'cna', 'coexp', 'methyl', 'mirna']	{'n_iter_no_change': 30, 'max_iter': 250, 'learning_rate_init': 0.001, 'hidden_layer_sizes': (128,)}
['clinical', 'cna', 'coexp', 'mutation', 'mirna']	{'n_iter_no_change': 70, 'max_iter': 1000, 'learning_rate_init': 0.001, 'hidden_layer_sizes': (256, 32)}
['clinical', 'cna', 'exp', 'methyl', 'mutation']	{'n_iter_no_change': 70, 'max_iter': 1000, 'learning_rate_init': 0.001, 'hidden_layer_sizes': (128, 32)}
['clinical', 'cna', 'exp', 'methyl', 'mirna']	{'n_iter_no_change': 10, 'max_iter': 2000, 'learning_rate_init': 0.01, 'hidden_layer_sizes': (512,)}
['clinical', 'cna', 'exp', 'mutation', 'mirna']	{'n_iter_no_change': 90, 'max_iter': 1500, 'learning_rate_init': 0.01, 'hidden_layer_sizes': (128, 32)}
['clinical', 'cna', 'methyl', 'mutation', 'mirna']	{'n_iter_no_change': 40, 'max_iter': 250, 'learning_rate_init': 0.001, 'hidden_layer_sizes': (128, 32)}
['clinical', 'coexp', 'exp', 'methyl', 'mutation']	{'n_iter_no_change': 80, 'max_iter': 500, 'learning_rate_init': 0.0001, 'hidden_layer_sizes': (512,)}
['clinical', 'coexp', 'exp', 'methyl', 'mirna']	{'n_iter_no_change': 50, 'max_iter': 1500, 'learning_rate_init': 0.01, 'hidden_layer_sizes': (512,)}
['clinical', 'coexp', 'exp', 'mutation', 'mirna']	{'n_iter_no_change': 90, 'max_iter': 250, 'learning_rate_init': 0.001, 'hidden_layer_sizes': (256,)}
['clinical', 'coexp', 'methyl', 'mutation', 'mirna']	{'n_iter_no_change': 50, 'max_iter': 1000, 'learning_rate_init': 0.001, 'hidden_layer_sizes': (256,)}
['clinical', 'exp', 'methyl', 'mutation', 'mirna']	{'n_iter_no_change': 10, 'max_iter': 2000, 'learning_rate_init': 2, 'hidden_layer_sizes': (256,)}
['cna', 'coexp', 'exp', 'methyl', 'mutation']	{'n_iter_no_change': 60, 'max_iter': 2000, 'learning_rate_init': 2, 'hidden_layer_sizes': (64,)}
['cna', 'coexp', 'exp', 'methyl', 'mirna']	{'n_iter_no_change': 90, 'max_iter': 500, 'learning_rate_init': 0.01, 'hidden_layer_sizes': (32, 32)}
['cna', 'coexp', 'exp', 'mutation', 'mirna']	{'n_iter_no_change': 10, 'max_iter': 1500, 'learning_rate_init': 0.001, 'hidden_layer_sizes': (512,)}
['cna', 'coexp', 'methyl', 'mutation', 'mirna']	{'n_iter_no_change': 100, 'max_iter': 250, 'learning_rate_init': 0.001, 'hidden_layer_sizes': (512,)}
['cna', 'exp', 'methyl', 'mutation', 'mirna']	{'n_iter_no_change': 100, 'max_iter': 1000, 'learning_rate_init': 0.001, 'hidden_layer_sizes': (128,)}
['coexp', 'exp', 'methyl', 'mutation', 'mirna']	{'n_iter_no_change': 90, 'max_iter': 1000, 'learning_rate_init': 0.01, 'hidden_layer_sizes': (64, 32)}
['clinical', 'cna', 'coexp', 'exp', 'methyl', 'mutation']	{'n_iter_no_change': 70, 'max_iter': 1000, 'learning_rate_init': 0.01, 'hidden_layer_sizes': (64,)}
['clinical', 'cna', 'coexp', 'exp', 'methyl', 'mirna']	{'n_iter_no_change': 70, 'max_iter': 2000, 'learning_rate_init': 0.001, 'hidden_layer_sizes': (512,)}
['clinical', 'cna', 'coexp', 'exp', 'mutation', 'mirna']	{'n_iter_no_change': 90, 'max_iter': 1500, 'learning_rate_init': 0.01, 'hidden_layer_sizes': (256,)}
['clinical', 'cna', 'coexp', 'methyl', 'mutation', 'mirna']	{'n_iter_no_change': 60, 'max_iter': 250, 'learning_rate_init': 0.01, 'hidden_layer_sizes': (32, 32)}
['clinical', 'cna', 'exp', 'methyl', 'mutation', 'mirna']	{'n_iter_no_change': 60, 'max_iter': 500, 'learning_rate_init': 0.01, 'hidden_layer_sizes': (256,)}
['clinical', 'coexp', 'exp', 'methyl', 'mutation', 'mirna']	{'n_iter_no_change': 20, 'max_iter': 500, 'learning_rate_init': 0.01, 'hidden_layer_sizes': (64,)}
['cna', 'coexp', 'exp', 'methyl', 'mutation', 'mirna']	{'n_iter_no_change': 10, 'max_iter': 1500, 'learning_rate_init': 0.01, 'hidden_layer_sizes': (128,)}
['clinical', 'cna', 'coexp', 'exp', 'methyl', 'mutation', 'mirna']	{'n_iter_no_change': 50, 'max_iter': 250, 'learning_rate_init': 0.001, 'hidden_layer_sizes': (256,)}

### Sheet: SUPREME-
Used Embeddings	Selected Params
['clinical']	{'n_iter_no_change': 50, 'max_iter': 2000, 'learning_rate_init': 0.01, 'hidden_layer_sizes': (32, 32)}
['cna']	{'n_iter_no_change': 80, 'max_iter': 1000, 'learning_rate_init': 0.001, 'hidden_layer_sizes': (64, 32)}
['coexp']	{'n_iter_no_change': 20, 'max_iter': 1000, 'learning_rate_init': 2, 'hidden_layer_sizes': (256,)}
['exp']	{'n_iter_no_change': 70, 'max_iter': 2000, 'learning_rate_init': 0.01, 'hidden_layer_sizes': (512, 32)}
['methyl']	{'n_iter_no_change': 70, 'max_iter': 1000, 'learning_rate_init': 0.01, 'hidden_layer_sizes': (16,)}
['mutation']	{'n_iter_no_change': 90, 'max_iter': 1000, 'learning_rate_init': 0.001, 'hidden_layer_sizes': (64, 32)}
['mirna']	{'n_iter_no_change': 100, 'max_iter': 250, 'learning_rate_init': 0.01, 'hidden_layer_sizes': (256, 32)}
['clinical', 'cna']	{'n_iter_no_change': 70, 'max_iter': 1000, 'learning_rate_init': 0.01, 'hidden_layer_sizes': (512, 32)}
['clinical', 'coexp']	{'n_iter_no_change': 50, 'max_iter': 250, 'learning_rate_init': 0.01, 'hidden_layer_sizes': (512, 32)}
['clinical', 'exp']	{'n_iter_no_change': 50, 'max_iter': 250, 'learning_rate_init': 0.001, 'hidden_layer_sizes': (512, 32)}
['clinical', 'methyl']	{'n_iter_no_change': 20, 'max_iter': 500, 'learning_rate_init': 0.01, 'hidden_layer_sizes': (16,)}
['clinical', 'mutation']	{'n_iter_no_change': 20, 'max_iter': 500, 'learning_rate_init': 0.01, 'hidden_layer_sizes': (64,)}
['clinical', 'mirna']	{'n_iter_no_change': 50, 'max_iter': 1000, 'learning_rate_init': 0.001, 'hidden_layer_sizes': (512,)}
['cna', 'coexp']	{'n_iter_no_change': 90, 'max_iter': 1500, 'learning_rate_init': 0.01, 'hidden_layer_sizes': (256,)}
['cna', 'exp']	{'n_iter_no_change': 100, 'max_iter': 250, 'learning_rate_init': 0.01, 'hidden_layer_sizes': (512, 32)}
['cna', 'methyl']	{'n_iter_no_change': 90, 'max_iter': 1000, 'learning_rate_init': 2, 'hidden_layer_sizes': (64,)}
['cna', 'mutation']	{'n_iter_no_change': 90, 'max_iter': 2000, 'learning_rate_init': 0.001, 'hidden_layer_sizes': (512,)}
['cna', 'mirna']	{'n_iter_no_change': 20, 'max_iter': 500, 'learning_rate_init': 0.01, 'hidden_layer_sizes': (512, 32)}
['coexp', 'exp']	{'n_iter_no_change': 60, 'max_iter': 500, 'learning_rate_init': 3, 'hidden_layer_sizes': (128,)}
['coexp', 'methyl']	{'n_iter_no_change': 30, 'max_iter': 1000, 'learning_rate_init': 1, 'hidden_layer_sizes': (256,)}
['coexp', 'mutation']	{'n_iter_no_change': 40, 'max_iter': 2000, 'learning_rate_init': 0.1, 'hidden_layer_sizes': (256,)}
['coexp', 'mirna']	{'n_iter_no_change': 70, 'max_iter': 250, 'learning_rate_init': 0.01, 'hidden_layer_sizes': (128,)}
['exp', 'methyl']	{'n_iter_no_change': 100, 'max_iter': 500, 'learning_rate_init': 1, 'hidden_layer_sizes': (128,)}
['exp', 'mutation']	{'n_iter_no_change': 80, 'max_iter': 250, 'learning_rate_init': 0.01, 'hidden_layer_sizes': (64, 32)}
['exp', 'mirna']	{'n_iter_no_change': 20, 'max_iter': 250, 'learning_rate_init': 0.01, 'hidden_layer_sizes': (128,)}
['methyl', 'mutation']	{'n_iter_no_change': 90, 'max_iter': 1500, 'learning_rate_init': 3, 'hidden_layer_sizes': (128,)}
['methyl', 'mirna']	{'n_iter_no_change': 60, 'max_iter': 1000, 'learning_rate_init': 0.001, 'hidden_layer_sizes': (512, 32)}
['mutation', 'mirna']	{'n_iter_no_change': 40, 'max_iter': 2000, 'learning_rate_init': 0.01, 'hidden_layer_sizes': (256,)}
['clinical', 'cna', 'coexp']	{'n_iter_no_change': 50, 'max_iter': 2000, 'learning_rate_init': 1, 'hidden_layer_sizes': (256,)}
['clinical', 'cna', 'exp']	{'n_iter_no_change': 100, 'max_iter': 500, 'learning_rate_init': 0.01, 'hidden_layer_sizes': (32,)}
['clinical', 'cna', 'methyl']	{'n_iter_no_change': 10, 'max_iter': 1500, 'learning_rate_init': 0.001, 'hidden_layer_sizes': (512,)}
['clinical', 'cna', 'mutation']	{'n_iter_no_change': 40, 'max_iter': 2000, 'learning_rate_init': 0.001, 'hidden_layer_sizes': (256, 32)}
['clinical', 'cna', 'mirna']	{'n_iter_no_change': 90, 'max_iter': 1500, 'learning_rate_init': 3, 'hidden_layer_sizes': (32,)}
['clinical', 'coexp', 'exp']	{'n_iter_no_change': 90, 'max_iter': 2000, 'learning_rate_init': 0.0001, 'hidden_layer_sizes': (256,)}
['clinical', 'coexp', 'methyl']	{'n_iter_no_change': 40, 'max_iter': 2000, 'learning_rate_init': 0.0001, 'hidden_layer_sizes': (256,)}
['clinical', 'coexp', 'mutation']	{'n_iter_no_change': 60, 'max_iter': 500, 'learning_rate_init': 0.001, 'hidden_layer_sizes': (128,)}
['clinical', 'coexp', 'mirna']	{'n_iter_no_change': 80, 'max_iter': 1500, 'learning_rate_init': 0.01, 'hidden_layer_sizes': (256, 32)}
['clinical', 'exp', 'methyl']	{'n_iter_no_change': 80, 'max_iter': 250, 'learning_rate_init': 1, 'hidden_layer_sizes': (128,)}
['clinical', 'exp', 'mutation']	{'n_iter_no_change': 50, 'max_iter': 1500, 'learning_rate_init': 3, 'hidden_layer_sizes': (256,)}
['clinical', 'exp', 'mirna']	{'n_iter_no_change': 30, 'max_iter': 1500, 'learning_rate_init': 0.01, 'hidden_layer_sizes': (256,)}
['clinical', 'methyl', 'mutation']	{'n_iter_no_change': 10, 'max_iter': 2000, 'learning_rate_init': 0.01, 'hidden_layer_sizes': (128, 32)}
['clinical', 'methyl', 'mirna']	{'n_iter_no_change': 20, 'max_iter': 500, 'learning_rate_init': 0.001, 'hidden_layer_sizes': (512, 32)}
['clinical', 'mutation', 'mirna']	{'n_iter_no_change': 10, 'max_iter': 250, 'learning_rate_init': 0.001, 'hidden_layer_sizes': (256, 32)}
['cna', 'coexp', 'exp']	{'n_iter_no_change': 50, 'max_iter': 500, 'learning_rate_init': 0.01, 'hidden_layer_sizes': (256,)}
['cna', 'coexp', 'methyl']	{'n_iter_no_change': 60, 'max_iter': 250, 'learning_rate_init': 0.01, 'hidden_layer_sizes': (64,)}
['cna', 'coexp', 'mutation']	{'n_iter_no_change': 60, 'max_iter': 1500, 'learning_rate_init': 3, 'hidden_layer_sizes': (512,)}
['cna', 'coexp', 'mirna']	{'n_iter_no_change': 90, 'max_iter': 500, 'learning_rate_init': 0.01, 'hidden_layer_sizes': (32,)}
['cna', 'exp', 'methyl']	{'n_iter_no_change': 90, 'max_iter': 1500, 'learning_rate_init': 0.001, 'hidden_layer_sizes': (512,)}
['cna', 'exp', 'mutation']	{'n_iter_no_change': 10, 'max_iter': 2000, 'learning_rate_init': 2, 'hidden_layer_sizes': (512,)}
['cna', 'exp', 'mirna']	{'n_iter_no_change': 30, 'max_iter': 250, 'learning_rate_init': 3, 'hidden_layer_sizes': (512,)}
['cna', 'methyl', 'mutation']	{'n_iter_no_change': 10, 'max_iter': 1000, 'learning_rate_init': 3, 'hidden_layer_sizes': (512,)}
['cna', 'methyl', 'mirna']	{'n_iter_no_change': 90, 'max_iter': 500, 'learning_rate_init': 0.01, 'hidden_layer_sizes': (64,)}
['cna', 'mutation', 'mirna']	{'n_iter_no_change': 100, 'max_iter': 1000, 'learning_rate_init': 0.01, 'hidden_layer_sizes': (32,)}
['coexp', 'exp', 'methyl']	{'n_iter_no_change': 60, 'max_iter': 250, 'learning_rate_init': 0.01, 'hidden_layer_sizes': (256, 32)}
['coexp', 'exp', 'mutation']	{'n_iter_no_change': 100, 'max_iter': 2000, 'learning_rate_init': 0.001, 'hidden_layer_sizes': (512,)}
['coexp', 'exp', 'mirna']	{'n_iter_no_change': 50, 'max_iter': 500, 'learning_rate_init': 0.01, 'hidden_layer_sizes': (32, 32)}
['coexp', 'methyl', 'mutation']	{'n_iter_no_change': 60, 'max_iter': 250, 'learning_rate_init': 0.001, 'hidden_layer_sizes': (512,)}
['coexp', 'methyl', 'mirna']	{'n_iter_no_change': 30, 'max_iter': 500, 'learning_rate_init': 0.01, 'hidden_layer_sizes': (128,)}
['coexp', 'mutation', 'mirna']	{'n_iter_no_change': 60, 'max_iter': 1000, 'learning_rate_init': 0.01, 'hidden_layer_sizes': (256,)}
['exp', 'methyl', 'mutation']	{'n_iter_no_change': 10, 'max_iter': 500, 'learning_rate_init': 1, 'hidden_layer_sizes': (512,)}
['exp', 'methyl', 'mirna']	{'n_iter_no_change': 100, 'max_iter': 1500, 'learning_rate_init': 0.01, 'hidden_layer_sizes': (64, 32)}
['exp', 'mutation', 'mirna']	{'n_iter_no_change': 50, 'max_iter': 500, 'learning_rate_init': 0.001, 'hidden_layer_sizes': (128, 32)}
['methyl', 'mutation', 'mirna']	{'n_iter_no_change': 40, 'max_iter': 250, 'learning_rate_init': 0.01, 'hidden_layer_sizes': (64, 32)}
['clinical', 'cna', 'coexp', 'exp']	{'n_iter_no_change': 50, 'max_iter': 1000, 'learning_rate_init': 0.001, 'hidden_layer_sizes': (256,)}
['clinical', 'cna', 'coexp', 'methyl']	{'n_iter_no_change': 50, 'max_iter': 250, 'learning_rate_init': 0.001, 'hidden_layer_sizes': (256, 32)}
['clinical', 'cna', 'coexp', 'mutation']	{'n_iter_no_change': 90, 'max_iter': 500, 'learning_rate_init': 0.01, 'hidden_layer_sizes': (32,)}
['clinical', 'cna', 'coexp', 'mirna']	{'n_iter_no_change': 100, 'max_iter': 250, 'learning_rate_init': 1, 'hidden_layer_sizes': (128,)}
['clinical', 'cna', 'exp', 'methyl']	{'n_iter_no_change': 70, 'max_iter': 2000, 'learning_rate_init': 2, 'hidden_layer_sizes': (128,)}
['clinical', 'cna', 'exp', 'mutation']	{'n_iter_no_change': 20, 'max_iter': 500, 'learning_rate_init': 0.001, 'hidden_layer_sizes': (512,)}
['clinical', 'cna', 'exp', 'mirna']	{'n_iter_no_change': 20, 'max_iter': 500, 'learning_rate_init': 0.001, 'hidden_layer_sizes': (512, 32)}
['clinical', 'cna', 'methyl', 'mutation']	{'n_iter_no_change': 30, 'max_iter': 1000, 'learning_rate_init': 0.1, 'hidden_layer_sizes': (128,)}
['clinical', 'cna', 'methyl', 'mirna']	{'n_iter_no_change': 60, 'max_iter': 250, 'learning_rate_init': 0.1, 'hidden_layer_sizes': (256,)}
['clinical', 'cna', 'mutation', 'mirna']	{'n_iter_no_change': 100, 'max_iter': 1500, 'learning_rate_init': 0.01, 'hidden_layer_sizes': (512, 32)}
['clinical', 'coexp', 'exp', 'methyl']	{'n_iter_no_change': 50, 'max_iter': 250, 'learning_rate_init': 0.001, 'hidden_layer_sizes': (512,)}
['clinical', 'coexp', 'exp', 'mutation']	{'n_iter_no_change': 30, 'max_iter': 1500, 'learning_rate_init': 3, 'hidden_layer_sizes': (64,)}
['clinical', 'coexp', 'exp', 'mirna']	{'n_iter_no_change': 20, 'max_iter': 2000, 'learning_rate_init': 0.1, 'hidden_layer_sizes': (16,)}
['clinical', 'coexp', 'methyl', 'mutation']	{'n_iter_no_change': 90, 'max_iter': 1500, 'learning_rate_init': 1, 'hidden_layer_sizes': (16,)}
['clinical', 'coexp', 'methyl', 'mirna']	{'n_iter_no_change': 10, 'max_iter': 1500, 'learning_rate_init': 0.1, 'hidden_layer_sizes': (32,)}
['clinical', 'coexp', 'mutation', 'mirna']	{'n_iter_no_change': 50, 'max_iter': 500, 'learning_rate_init': 0.01, 'hidden_layer_sizes': (256, 32)}
['clinical', 'exp', 'methyl', 'mutation']	{'n_iter_no_change': 10, 'max_iter': 1000, 'learning_rate_init': 0.01, 'hidden_layer_sizes': (256,)}
['clinical', 'exp', 'methyl', 'mirna']	{'n_iter_no_change': 50, 'max_iter': 1500, 'learning_rate_init': 0.1, 'hidden_layer_sizes': (128,)}
['clinical', 'exp', 'mutation', 'mirna']	{'n_iter_no_change': 40, 'max_iter': 2000, 'learning_rate_init': 0.01, 'hidden_layer_sizes': (64, 32)}
['clinical', 'methyl', 'mutation', 'mirna']	{'n_iter_no_change': 80, 'max_iter': 250, 'learning_rate_init': 3, 'hidden_layer_sizes': (512,)}
['cna', 'coexp', 'exp', 'methyl']	{'n_iter_no_change': 70, 'max_iter': 1000, 'learning_rate_init': 0.01, 'hidden_layer_sizes': (64,)}
['cna', 'coexp', 'exp', 'mutation']	{'n_iter_no_change': 20, 'max_iter': 250, 'learning_rate_init': 2, 'hidden_layer_sizes': (512,)}
['cna', 'coexp', 'exp', 'mirna']	{'n_iter_no_change': 70, 'max_iter': 1000, 'learning_rate_init': 2, 'hidden_layer_sizes': (64,)}
['cna', 'coexp', 'methyl', 'mutation']	{'n_iter_no_change': 50, 'max_iter': 1000, 'learning_rate_init': 0.01, 'hidden_layer_sizes': (32,)}
['cna', 'coexp', 'methyl', 'mirna']	{'n_iter_no_change': 100, 'max_iter': 2000, 'learning_rate_init': 0.1, 'hidden_layer_sizes': (256,)}
['cna', 'coexp', 'mutation', 'mirna']	{'n_iter_no_change': 80, 'max_iter': 1500, 'learning_rate_init': 0.1, 'hidden_layer_sizes': (64,)}
['cna', 'exp', 'methyl', 'mutation']	{'n_iter_no_change': 100, 'max_iter': 500, 'learning_rate_init': 2, 'hidden_layer_sizes': (512,)}
['cna', 'exp', 'methyl', 'mirna']	{'n_iter_no_change': 30, 'max_iter': 500, 'learning_rate_init': 3, 'hidden_layer_sizes': (512,)}
['cna', 'exp', 'mutation', 'mirna']	{'n_iter_no_change': 80, 'max_iter': 1000, 'learning_rate_init': 0.1, 'hidden_layer_sizes': (16,)}
['cna', 'methyl', 'mutation', 'mirna']	{'n_iter_no_change': 10, 'max_iter': 1000, 'learning_rate_init': 1, 'hidden_layer_sizes': (256,)}
['coexp', 'exp', 'methyl', 'mutation']	{'n_iter_no_change': 50, 'max_iter': 2000, 'learning_rate_init': 0.1, 'hidden_layer_sizes': (128,)}
['coexp', 'exp', 'methyl', 'mirna']	{'n_iter_no_change': 30, 'max_iter': 1000, 'learning_rate_init': 0.001, 'hidden_layer_sizes': (512, 32)}
['coexp', 'exp', 'mutation', 'mirna']	{'n_iter_no_change': 50, 'max_iter': 2000, 'learning_rate_init': 0.001, 'hidden_layer_sizes': (128, 32)}
['coexp', 'methyl', 'mutation', 'mirna']	{'n_iter_no_change': 80, 'max_iter': 1000, 'learning_rate_init': 3, 'hidden_layer_sizes': (32,)}
['exp', 'methyl', 'mutation', 'mirna']	{'n_iter_no_change': 10, 'max_iter': 1500, 'learning_rate_init': 0.001, 'hidden_layer_sizes': (512,)}
['clinical', 'cna', 'coexp', 'exp', 'methyl']	{'n_iter_no_change': 80, 'max_iter': 1000, 'learning_rate_init': 1, 'hidden_layer_sizes': (128,)}
['clinical', 'cna', 'coexp', 'exp', 'mutation']	{'n_iter_no_change': 30, 'max_iter': 250, 'learning_rate_init': 1, 'hidden_layer_sizes': (128,)}
['clinical', 'cna', 'coexp', 'exp', 'mirna']	{'n_iter_no_change': 10, 'max_iter': 2000, 'learning_rate_init': 0.001, 'hidden_layer_sizes': (512, 32)}
['clinical', 'cna', 'coexp', 'methyl', 'mutation']	{'n_iter_no_change': 10, 'max_iter': 2000, 'learning_rate_init': 0.01, 'hidden_layer_sizes': (512, 32)}
['clinical', 'cna', 'coexp', 'methyl', 'mirna']	{'n_iter_no_change': 10, 'max_iter': 2000, 'learning_rate_init': 0.001, 'hidden_layer_sizes': (256,)}
['clinical', 'cna', 'coexp', 'mutation', 'mirna']	{'n_iter_no_change': 100, 'max_iter': 1000, 'learning_rate_init': 0.01, 'hidden_layer_sizes': (512,)}
['clinical', 'cna', 'exp', 'methyl', 'mutation']	{'n_iter_no_change': 50, 'max_iter': 250, 'learning_rate_init': 0.01, 'hidden_layer_sizes': (512, 32)}
['clinical', 'cna', 'exp', 'methyl', 'mirna']	{'n_iter_no_change': 50, 'max_iter': 250, 'learning_rate_init': 0.01, 'hidden_layer_sizes': (128, 32)}
['clinical', 'cna', 'exp', 'mutation', 'mirna']	{'n_iter_no_change': 20, 'max_iter': 2000, 'learning_rate_init': 0.001, 'hidden_layer_sizes': (512,)}
['clinical', 'cna', 'methyl', 'mutation', 'mirna']	{'n_iter_no_change': 30, 'max_iter': 2000, 'learning_rate_init': 3, 'hidden_layer_sizes': (256,)}
['clinical', 'coexp', 'exp', 'methyl', 'mutation']	{'n_iter_no_change': 90, 'max_iter': 500, 'learning_rate_init': 0.001, 'hidden_layer_sizes': (256, 32)}
['clinical', 'coexp', 'exp', 'methyl', 'mirna']	{'n_iter_no_change': 30, 'max_iter': 2000, 'learning_rate_init': 1, 'hidden_layer_sizes': (128,)}
['clinical', 'coexp', 'exp', 'mutation', 'mirna']	{'n_iter_no_change': 70, 'max_iter': 1000, 'learning_rate_init': 0.01, 'hidden_layer_sizes': (512, 32)}
['clinical', 'coexp', 'methyl', 'mutation', 'mirna']	{'n_iter_no_change': 20, 'max_iter': 500, 'learning_rate_init': 1, 'hidden_layer_sizes': (256,)}
['clinical', 'exp', 'methyl', 'mutation', 'mirna']	{'n_iter_no_change': 60, 'max_iter': 500, 'learning_rate_init': 0.01, 'hidden_layer_sizes': (512,)}
['cna', 'coexp', 'exp', 'methyl', 'mutation']	{'n_iter_no_change': 30, 'max_iter': 500, 'learning_rate_init': 0.01, 'hidden_layer_sizes': (16,)}
['cna', 'coexp', 'exp', 'methyl', 'mirna']	{'n_iter_no_change': 40, 'max_iter': 500, 'learning_rate_init': 2, 'hidden_layer_sizes': (32,)}
['cna', 'coexp', 'exp', 'mutation', 'mirna']	{'n_iter_no_change': 70, 'max_iter': 250, 'learning_rate_init': 0.1, 'hidden_layer_sizes': (128,)}
['cna', 'coexp', 'methyl', 'mutation', 'mirna']	{'n_iter_no_change': 100, 'max_iter': 1000, 'learning_rate_init': 2, 'hidden_layer_sizes': (128,)}
['cna', 'exp', 'methyl', 'mutation', 'mirna']	{'n_iter_no_change': 30, 'max_iter': 2000, 'learning_rate_init': 0.1, 'hidden_layer_sizes': (64,)}
['coexp', 'exp', 'methyl', 'mutation', 'mirna']	{'n_iter_no_change': 60, 'max_iter': 1000, 'learning_rate_init': 0.01, 'hidden_layer_sizes': (128,)}
['clinical', 'cna', 'coexp', 'exp', 'methyl', 'mutation']	{'n_iter_no_change': 30, 'max_iter': 500, 'learning_rate_init': 0.001, 'hidden_layer_sizes': (32, 32)}
['clinical', 'cna', 'coexp', 'exp', 'methyl', 'mirna']	{'n_iter_no_change': 40, 'max_iter': 500, 'learning_rate_init': 3, 'hidden_layer_sizes': (64,)}
['clinical', 'cna', 'coexp', 'exp', 'mutation', 'mirna']	{'n_iter_no_change': 20, 'max_iter': 1000, 'learning_rate_init': 0.1, 'hidden_layer_sizes': (16,)}
['clinical', 'cna', 'coexp', 'methyl', 'mutation', 'mirna']	{'n_iter_no_change': 20, 'max_iter': 250, 'learning_rate_init': 1, 'hidden_layer_sizes': (128,)}
['clinical', 'cna', 'exp', 'methyl', 'mutation', 'mirna']	{'n_iter_no_change': 20, 'max_iter': 500, 'learning_rate_init': 0.001, 'hidden_layer_sizes': (512, 32)}
['clinical', 'coexp', 'exp', 'methyl', 'mutation', 'mirna']	{'n_iter_no_change': 10, 'max_iter': 500, 'learning_rate_init': 0.01, 'hidden_layer_sizes': (16,)}
['cna', 'coexp', 'exp', 'methyl', 'mutation', 'mirna']	{'n_iter_no_change': 90, 'max_iter': 2000, 'learning_rate_init': 0.01, 'hidden_layer_sizes': (32,)}
['clinical', 'cna', 'coexp', 'exp', 'methyl', 'mutation', 'mirna']	{'n_iter_no_change': 30, 'max_iter': 500, 'learning_rate_init': 1, 'hidden_layer_sizes': (16,)}
