## Supplemental File 3 for "SUPREME: A cancer subtype prediction methodology integrating multiomics data using Graph Convolutional Neural Network"

### Sheet: labels
sampleID	Basal	Her2	LumA	LumB	Normal	PAM50	SUPREME
TCGA-3C-AAAU-01A	0	0	123	4	0	LumA	LumA
TCGA-3C-AALI-01A	0	127	0	0	0	Her2	Her2
TCGA-3C-AALJ-01A	0	0	7	120	0	LumB	LumB
TCGA-3C-AALK-01A	0	0	127	0	0	LumA	LumA
TCGA-4H-AAAK-01A	0	0	127	0	0	LumA	LumA
TCGA-5L-AAT0-01A	0	0	127	0	0	LumA	LumA
TCGA-5L-AAT1-01A	0	0	127	0	0	LumA	LumA
TCGA-5T-A9QA-01A	0	0	0	127	0	LumB	LumB
TCGA-A1-A0SB-01A	0	0	0	0	127	Normal	Normal
TCGA-A1-A0SD-01A	0	0	127	0	0	LumA	LumA
TCGA-A1-A0SE-01A	0	0	127	0	0	LumA	LumA
TCGA-A1-A0SF-01A	0	0	127	0	0	LumA	LumA
TCGA-A1-A0SG-01A	0	0	127	0	0	LumA	LumA
TCGA-A1-A0SH-01A	0	0	127	0	0	LumA	LumA
TCGA-A1-A0SI-01A	0	24	11	91	1	LumB	LumB
TCGA-A1-A0SJ-01A	0	0	127	0	0	LumA	LumA
TCGA-A1-A0SK-01A	127	0	0	0	0	Basal	Basal
TCGA-A1-A0SN-01A	0	0	0	127	0	LumB	LumB
TCGA-A1-A0SO-01A	127	0	0	0	0	Basal	Basal
TCGA-A1-A0SP-01A	127	0	0	0	0	Basal	Basal
TCGA-A1-A0SQ-01A	0	0	127	0	0	LumA	LumA
TCGA-A2-A04N-01A	0	0	127	0	0	LumA	LumA
TCGA-A2-A04P-01A	127	0	0	0	0	Basal	Basal
TCGA-A2-A04Q-01A	127	0	0	0	0	Basal	Basal
TCGA-A2-A04R-01A	0	0	0	127	0	LumB	LumB
TCGA-A2-A04T-01A	127	0	0	0	0	Basal	Basal
TCGA-A2-A04U-01A	127	0	0	0	0	Basal	Basal
TCGA-A2-A04V-01A	0	0	127	0	0	LumA	LumA
TCGA-A2-A04W-01A	0	127	0	0	0	Her2	Her2
TCGA-A2-A04X-01A	0	127	0	0	0	Her2	Her2
TCGA-A2-A04Y-01A	0	0	0	127	0	LumB	LumB
TCGA-A2-A0CK-01A	0	0	127	0	0	LumA	LumA
TCGA-A2-A0CL-01A	1	16	0	0	110	Normal	Normal
TCGA-A2-A0CM-01A	127	0	0	0	0	Basal	Basal
TCGA-A2-A0CO-01A	0	0	127	0	0	LumA	LumA
TCGA-A2-A0CP-01A	0	0	127	0	0	LumA	LumA
TCGA-A2-A0CQ-01A	0	0	127	0	0	LumA	LumA
TCGA-A2-A0CR-01A	0	0	127	0	0	LumA	LumA
TCGA-A2-A0CS-01A	0	0	127	0	0	LumA	LumA
TCGA-A2-A0CT-01A	0	0	127	0	0	LumA	LumA
TCGA-A2-A0CU-01A	0	0	127	0	0	LumA	LumA
TCGA-A2-A0CV-01A	0	0	127	0	0	LumA	LumA
TCGA-A2-A0CW-01A	0	0	0	127	0	LumB	LumB
TCGA-A2-A0CY-01A	4	3	0	120	0	LumB	LumB
TCGA-A2-A0CZ-01A	0	0	47	0	80	Normal	Normal
TCGA-A2-A0D0-01A	127	0	0	0	0	Basal	Basal
TCGA-A2-A0D1-01A	0	127	0	0	0	Her2	Her2
TCGA-A2-A0D2-01A	127	0	0	0	0	Basal	Basal
TCGA-A2-A0D3-01A	0	0	127	0	0	LumA	LumA
TCGA-A2-A0D4-01A	0	0	0	127	0	LumB	LumB
TCGA-A2-A0EM-01A	0	0	127	0	0	LumA	LumA
TCGA-A2-A0EN-01A	0	0	127	0	0	LumA	LumA
TCGA-A2-A0EO-01A	0	0	127	0	0	LumA	LumA
TCGA-A2-A0EP-01A	0	0	121	0	6	LumA	LumA
TCGA-A2-A0EQ-01A	0	127	0	0	0	Her2	Her2
TCGA-A2-A0ER-01A	0	0	127	0	0	LumA	LumA
TCGA-A2-A0ES-01A	0	0	68	0	59	LumA	LumA
TCGA-A2-A0ET-01A	0	0	127	0	0	LumA	LumA
TCGA-A2-A0EU-01A	0	0	127	0	0	LumA	LumA
TCGA-A2-A0EV-01A	0	0	127	0	0	LumA	LumA
TCGA-A2-A0EW-01A	0	0	127	0	0	LumA	LumA
TCGA-A2-A0EX-01A	0	0	127	0	0	LumA	LumA
TCGA-A2-A0EY-01A	0	18	0	109	0	LumB	LumB
TCGA-A2-A0ST-01A	127	0	0	0	0	Basal	Basal
TCGA-A2-A0SU-01A	0	0	127	0	0	LumA	LumA
TCGA-A2-A0SV-01A	0	0	0	127	0	LumB	LumB
TCGA-A2-A0SW-01A	0	0	0	127	0	LumB	LumB
TCGA-A2-A0SX-01A	127	0	0	0	0	Basal	Basal
TCGA-A2-A0SY-01A	0	0	127	0	0	LumA	LumA
TCGA-A2-A0T0-01A	127	0	0	0	0	Basal	Basal
TCGA-A2-A0T1-01A	0	127	0	0	0	Her2	Her2
TCGA-A2-A0T2-01A	127	0	0	0	0	Basal	Basal
TCGA-A2-A0T3-01A	0	0	0	127	0	LumB	LumB
TCGA-A2-A0T4-01A	0	0	127	0	0	LumA	LumA
TCGA-A2-A0T5-01A	0	0	127	0	0	LumA	LumA
TCGA-A2-A0T6-01A	0	0	127	0	0	LumA	LumA
TCGA-A2-A0T7-01A	0	0	127	0	0	LumA	LumA
TCGA-A2-A0YC-01A	0	0	127	0	0	LumA	LumA
TCGA-A2-A0YD-01A	0	0	127	0	0	LumA	LumA
TCGA-A2-A0YF-01A	0	0	127	0	0	LumA	LumA
TCGA-A2-A0YG-01A	0	0	0	127	0	LumB	LumB
TCGA-A2-A0YH-01A	0	0	0	127	0	LumB	LumB
TCGA-A2-A0YI-01A	0	0	127	0	0	LumA	LumA
TCGA-A2-A0YK-01A	0	0	22	0	105	Normal	Normal
TCGA-A2-A0YL-01A	0	0	127	0	0	LumA	LumA
TCGA-A2-A0YM-01A	127	0	0	0	0	Basal	Basal
TCGA-A2-A0YT-01A	0	0	0	127	0	LumB	LumB
TCGA-A2-A1FV-01A	0	0	127	0	0	LumA	LumA
TCGA-A2-A1FW-01A	0	0	1	126	0	LumB	LumB
TCGA-A2-A1FX-01A	0	0	0	127	0	LumB	LumB
TCGA-A2-A1FZ-01A	0	0	127	0	0	LumA	LumA
TCGA-A2-A1G0-01A	0	0	127	0	0	LumA	LumA
TCGA-A2-A1G1-01A	127	0	0	0	0	Basal	Basal
TCGA-A2-A1G4-01A	0	0	0	127	0	LumB	LumB
TCGA-A2-A1G6-01A	0	0	0	0	127	Normal	Normal
TCGA-A2-A259-01A	0	0	127	0	0	LumA	LumA
TCGA-A2-A25A-01A	0	0	55	0	72	Normal	Normal
TCGA-A2-A25B-01A	0	0	0	127	0	LumB	LumB
TCGA-A2-A25C-01A	0	0	0	127	0	LumB	LumB
TCGA-A2-A25D-01A	0	0	127	0	0	LumA	LumA
TCGA-A2-A25E-01A	0	0	0	127	0	LumB	LumB
TCGA-A2-A25F-01A	127	0	0	0	0	Basal	Basal
TCGA-A2-A3KC-01A	0	0	127	0	0	LumA	LumA
TCGA-A2-A3KD-01A	0	0	127	0	0	LumA	LumA
TCGA-A2-A3XS-01A	127	0	0	0	0	Basal	Basal
TCGA-A2-A3XT-01A	127	0	0	0	0	Basal	Basal
TCGA-A2-A3XU-01A	127	0	0	0	0	Basal	Basal
TCGA-A2-A3XV-01A	0	127	0	0	0	Her2	Her2
TCGA-A2-A3XW-01A	0	0	0	0	127	Normal	Normal
TCGA-A2-A3XX-01A	127	0	0	0	0	Basal	Basal
TCGA-A2-A3XY-01A	127	0	0	0	0	Basal	Basal
TCGA-A2-A3XZ-01A	0	127	0	0	0	Her2	Her2
TCGA-A2-A4RW-01A	0	0	127	0	0	LumA	LumA
TCGA-A2-A4RX-01A	127	0	0	0	0	Basal	Basal
TCGA-A2-A4RY-01A	0	0	2	0	125	Normal	Normal
TCGA-A2-A4S0-01A	0	0	127	0	0	LumA	LumA
TCGA-A2-A4S1-01A	83	0	0	0	44	Basal	Basal
TCGA-A2-A4S2-01A	0	0	127	0	0	LumA	LumA
TCGA-A2-A4S3-01A	0	0	0	127	0	LumB	LumB
TCGA-A7-A0CD-01A	0	0	127	0	0	LumA	LumA
TCGA-A7-A0CE-01A	127	0	0	0	0	Basal	Basal
TCGA-A7-A0CG-01A	0	0	127	0	0	LumA	LumA
TCGA-A7-A0CH-01A	0	0	127	0	0	LumA	LumA
TCGA-A7-A0CJ-01A	0	0	0	127	0	LumB	LumB
TCGA-A7-A0D9-01A	0	0	127	0	0	LumA	LumA
TCGA-A7-A0DA-01A	127	0	0	0	0	Basal	Basal
TCGA-A7-A0DB-01A	0	0	127	0	0	LumA	LumA
TCGA-A7-A13F-01A	0	0	0	127	0	LumB	LumB
TCGA-A7-A13H-01A	0	0	127	0	0	LumA	LumA
TCGA-A7-A26E-01A	0	0	127	0	0	LumA	LumA
TCGA-A7-A26G-01A	127	0	0	0	0	Basal	Basal
TCGA-A7-A26H-01A	0	0	127	0	0	LumA	LumA
TCGA-A7-A26J-01A	0	0	107	20	0	LumA	LumA
TCGA-A7-A2KD-01A	0	0	0	127	0	LumB	LumB
TCGA-A7-A3IY-01A	0	0	121	0	6	LumA	LumA
TCGA-A7-A3IZ-01A	0	0	127	0	0	LumA	LumA
TCGA-A7-A3J0-01A	0	0	127	0	0	LumA	LumA
TCGA-A7-A3J1-01A	0	0	127	0	0	LumA	LumA
TCGA-A7-A3RF-01A	0	0	127	0	0	LumA	LumA
TCGA-A7-A425-01A	0	0	127	0	0	LumA	LumA
TCGA-A7-A426-01A	0	0	127	0	0	LumA	LumA
TCGA-A7-A4SA-01A	0	0	127	0	0	LumA	LumA
TCGA-A7-A4SB-01A	0	0	127	0	0	LumA	LumA
TCGA-A7-A4SC-01A	0	0	127	0	0	LumA	LumA
TCGA-A7-A4SD-01A	127	0	0	0	0	Basal	Basal
TCGA-A7-A4SE-01A	127	0	0	0	0	Basal	Basal
TCGA-A7-A4SF-01A	0	126	0	1	0	Her2	Her2
TCGA-A7-A56D-01A	0	0	127	0	0	LumA	LumA
TCGA-A7-A5ZV-01A	127	0	0	0	0	Basal	Basal
TCGA-A7-A5ZW-01A	0	0	127	0	0	LumA	LumA
TCGA-A7-A5ZX-01A	0	0	127	0	0	LumA	LumA
TCGA-A7-A6VV-01A	127	0	0	0	0	Basal	Basal
TCGA-A7-A6VW-01A	127	0	0	0	0	Basal	Basal
TCGA-A7-A6VX-01A	0	0	3	124	0	LumB	LumB
TCGA-A7-A6VY-01A	127	0	0	0	0	Basal	Basal
TCGA-A8-A06N-01A	0	0	4	123	0	LumB	LumB
TCGA-A8-A06O-01A	0	0	0	127	0	LumB	LumB
TCGA-A8-A06P-01A	0	0	127	0	0	LumA	LumA
TCGA-A8-A06Q-01A	0	0	0	127	0	LumB	LumB
TCGA-A8-A06R-01A	0	0	0	127	0	LumB	LumB
TCGA-A8-A06T-01A	0	0	127	0	0	LumA	LumA
TCGA-A8-A06U-01A	0	0	62	65	0	LumA	LumB
TCGA-A8-A06Y-01A	0	0	127	0	0	LumA	LumA
TCGA-A8-A06Z-01A	0	0	0	127	0	LumB	LumB
TCGA-A8-A075-01A	0	0	0	127	0	LumB	LumB
TCGA-A8-A076-01A	0	0	0	127	0	LumB	LumB
TCGA-A8-A079-01A	0	0	0	127	0	LumB	LumB
TCGA-A8-A07B-01A	0	2	93	32	0	LumA	LumA
TCGA-A8-A07C-01A	127	0	0	0	0	Basal	Basal
TCGA-A8-A07E-01A	0	0	127	0	0	LumA	LumA
TCGA-A8-A07F-01A	0	0	127	0	0	LumA	LumA
TCGA-A8-A07G-01A	0	0	127	0	0	LumA	LumA
TCGA-A8-A07I-01A	0	127	0	0	0	Her2	Her2
TCGA-A8-A07J-01A	0	0	127	0	0	LumA	LumA
TCGA-A8-A07L-01A	0	0	0	127	0	LumB	LumB
TCGA-A8-A07O-01A	127	0	0	0	0	Basal	Basal
TCGA-A8-A07P-01A	0	0	127	0	0	LumA	LumA
TCGA-A8-A07R-01A	127	0	0	0	0	Basal	Basal
TCGA-A8-A07S-01A	0	0	4	123	0	LumB	LumB
TCGA-A8-A07U-01A	127	0	0	0	0	Basal	Basal
TCGA-A8-A07W-01A	0	0	0	127	0	LumB	LumB
TCGA-A8-A07Z-01A	0	0	127	0	0	LumA	LumA
TCGA-A8-A081-01A	0	0	0	127	0	LumB	LumB
TCGA-A8-A082-01A	0	0	5	122	0	LumB	LumB
TCGA-A8-A083-01A	0	0	127	0	0	LumA	LumA
TCGA-A8-A084-01A	0	0	0	127	0	LumB	LumB
TCGA-A8-A086-01A	0	0	107	20	0	LumA	LumA
TCGA-A8-A08A-01A	0	0	127	0	0	LumA	LumA
TCGA-A8-A08B-01A	0	53	0	74	0	Her2	LumB
TCGA-A8-A08G-01A	0	0	0	127	0	LumB	LumB
TCGA-A8-A08H-01A	0	0	0	0	127	Normal	Normal
TCGA-A8-A08I-01A	0	0	0	127	0	LumB	LumB
TCGA-A8-A08J-01A	0	124	0	3	0	Her2	Her2
TCGA-A8-A08L-01A	0	127	0	0	0	Her2	Her2
TCGA-A8-A08O-01A	0	0	127	0	0	LumA	LumA
TCGA-A8-A08R-01A	127	0	0	0	0	Basal	Basal
TCGA-A8-A08S-01A	0	0	0	127	0	LumB	LumB
TCGA-A8-A08T-01A	0	0	127	0	0	LumA	LumA
TCGA-A8-A08X-01A	0	127	0	0	0	Her2	Her2
TCGA-A8-A08Z-01A	0	0	127	0	0	LumA	LumA
TCGA-A8-A090-01A	0	0	126	1	0	LumA	LumA
TCGA-A8-A091-01A	0	0	127	0	0	LumA	LumA
TCGA-A8-A092-01A	0	0	0	127	0	LumB	LumB
TCGA-A8-A093-01A	0	0	127	0	0	LumA	LumA
TCGA-A8-A094-01A	0	127	0	0	0	Her2	Her2
TCGA-A8-A095-01A	0	0	0	127	0	LumB	LumB
TCGA-A8-A096-01A	0	0	127	0	0	LumB	LumA
TCGA-A8-A097-01A	0	4	120	3	0	LumA	LumA
TCGA-A8-A099-01A	0	0	127	0	0	LumA	LumA
TCGA-A8-A09A-01A	0	0	127	0	0	LumA	LumA
TCGA-A8-A09B-01A	0	0	127	0	0	LumA	LumA
TCGA-A8-A09D-01A	0	0	126	1	0	LumA	LumA
TCGA-A8-A09E-01A	0	0	0	127	0	LumB	LumB
TCGA-A8-A09G-01A	0	127	0	0	0	Her2	Her2
TCGA-A8-A09I-01A	0	0	0	127	0	LumB	LumB
TCGA-A8-A09K-01A	0	0	127	0	0	LumA	LumA
TCGA-A8-A09M-01A	0	0	0	127	0	LumB	LumB
TCGA-A8-A09N-01A	0	0	3	124	0	LumB	LumB
TCGA-A8-A09Q-01A	0	0	0	127	0	LumB	LumB
TCGA-A8-A09R-01A	0	0	0	127	0	LumB	LumB
TCGA-A8-A09T-01A	0	0	127	0	0	LumA	LumA
TCGA-A8-A09X-01A	0	127	0	0	0	Her2	Her2
TCGA-A8-A09Z-01A	0	0	18	109	0	LumB	LumB
TCGA-A8-A0A1-01A	0	0	127	0	0	LumA	LumA
TCGA-A8-A0A2-01A	0	0	127	0	0	LumA	LumA
TCGA-A8-A0A4-01A	0	0	127	0	0	LumA	LumA
TCGA-A8-A0A6-01A	0	0	127	0	0	LumA	LumA
TCGA-A8-A0A7-01A	0	127	0	0	0	Her2	Her2
TCGA-A8-A0A9-01A	0	0	127	0	0	LumA	LumA
TCGA-A8-A0AB-01A	0	0	127	0	0	LumA	LumA
TCGA-A8-A0AD-01A	0	0	127	0	0	LumA	LumA
TCGA-AC-A23C-01A	0	0	127	0	0	LumA	LumA
TCGA-AC-A23E-01A	0	0	127	0	0	LumA	LumA
TCGA-AC-A23G-01A	0	0	127	0	0	LumA	LumA
TCGA-AC-A23H-01A	0	127	0	0	0	Her2	Her2
TCGA-AC-A2B8-01A	0	0	127	0	0	LumA	LumA
TCGA-AC-A2BK-01A	127	0	0	0	0	Basal	Basal
TCGA-AC-A2BM-01A	0	0	0	127	0	LumB	LumB
TCGA-AC-A2FB-01A	0	0	127	0	0	LumA	LumA
TCGA-AC-A2FE-01A	0	0	127	0	0	LumA	LumA
TCGA-AC-A2FF-01A	0	0	127	0	0	LumA	LumA
TCGA-AC-A2FG-01A	0	0	127	0	0	LumA	LumA
TCGA-AC-A2FK-01A	0	0	0	0	127	Normal	Normal
TCGA-AC-A2FM-01A	0	0	127	0	0	LumA	LumA
TCGA-AC-A2FO-01A	0	0	127	0	0	LumA	LumA
TCGA-AC-A2QI-01A	0	0	127	0	0	LumA	LumA
TCGA-AC-A2QJ-01A	84	0	0	0	43	Basal	Basal
TCGA-AC-A3BB-01A	0	0	127	0	0	LumA	LumA
TCGA-AC-A3EH-01A	0	0	127	0	0	LumA	LumA
TCGA-AC-A3HN-01A	0	0	127	0	0	LumA	LumA
TCGA-AC-A3QP-01A	0	0	127	0	0	LumA	LumA
TCGA-AC-A3TM-01A	0	0	127	0	0	LumA	LumA
TCGA-AC-A3TN-01A	0	0	127	0	0	LumA	LumA
TCGA-AC-A3W5-01A	0	127	0	0	0	Her2	Her2
TCGA-AC-A3W6-01A	0	0	127	0	0	LumA	LumA
TCGA-AC-A3W7-01A	0	0	127	0	0	LumA	LumA
TCGA-AC-A3YI-01A	0	0	8	0	119	Normal	Normal
TCGA-AC-A3YJ-01A	0	0	127	0	0	LumA	LumA
TCGA-AC-A4ZE-01A	0	0	127	0	0	LumA	LumA
TCGA-AC-A5EH-01A	0	112	15	0	0	Her2	Her2
TCGA-AC-A5XS-01A	0	0	127	0	0	LumA	LumA
TCGA-AC-A5XU-01A	0	0	127	0	0	LumA	LumA
TCGA-AC-A62X-01A	127	0	0	0	0	Basal	Basal
TCGA-AC-A62Y-01A	0	0	127	0	0	LumA	LumA
TCGA-AC-A6IV-01A	0	0	127	0	0	LumA	LumA
TCGA-AC-A6IW-01A	127	0	0	0	0	Basal	Basal
TCGA-AC-A6IX-01A	0	0	127	0	0	LumA	LumA
TCGA-AC-A6NO-01A	0	0	127	0	0	LumA	LumA
TCGA-AC-A7VB-01A	0	0	0	127	0	LumB	LumB
TCGA-AC-A7VC-01A	127	0	0	0	0	Basal	Basal
TCGA-AC-A8OP-01A	0	0	127	0	0	LumA	LumA
TCGA-AC-A8OQ-01A	127	0	0	0	0	Basal	Basal
TCGA-AC-A8OR-01A	0	0	127	0	0	LumA	LumA
TCGA-AC-A8OS-01A	0	0	127	0	0	LumA	LumA
TCGA-AN-A03X-01A	0	0	127	0	0	LumA	LumA
TCGA-AN-A03Y-01A	0	0	0	127	0	LumB	LumB
TCGA-AN-A041-01A	0	0	127	0	0	LumA	LumA
TCGA-AN-A046-01A	0	0	127	0	0	LumA	LumA
TCGA-AN-A049-01A	0	0	103	24	0	LumA	LumA
TCGA-AN-A04A-01A	0	0	127	0	0	LumA	LumA
TCGA-AN-A04C-01A	0	127	0	0	0	Her2	Her2
TCGA-AN-A04D-01A	127	0	0	0	0	Basal	Basal
TCGA-AN-A0AJ-01A	0	0	0	127	0	LumB	LumB
TCGA-AN-A0AK-01A	0	0	0	127	0	LumB	LumB
TCGA-AN-A0AL-01A	127	0	0	0	0	Basal	Basal
TCGA-AN-A0AM-01A	0	54	0	73	0	LumB	LumB
TCGA-AN-A0AR-01A	127	0	0	0	0	Basal	Basal
TCGA-AN-A0AS-01A	0	0	127	0	0	LumA	LumA
TCGA-AN-A0AT-01A	127	0	0	0	0	Basal	Basal
TCGA-AN-A0FD-01A	0	0	127	0	0	LumA	LumA
TCGA-AN-A0FF-01A	0	0	11	116	0	LumB	LumB
TCGA-AN-A0FJ-01A	127	0	0	0	0	Basal	Basal
TCGA-AN-A0FK-01A	0	0	127	0	0	LumA	LumA
TCGA-AN-A0FL-01A	127	0	0	0	0	Basal	Basal
TCGA-AN-A0FN-01A	0	0	127	0	0	LumA	LumA
TCGA-AN-A0FS-01A	0	0	127	0	0	LumA	LumA
TCGA-AN-A0FT-01A	0	0	127	0	0	LumA	LumA
TCGA-AN-A0FV-01A	0	127	0	0	0	Her2	Her2
TCGA-AN-A0FW-01A	0	0	127	0	0	LumA	LumA
TCGA-AN-A0FX-01A	127	0	0	0	0	Basal	Basal
TCGA-AN-A0FY-01A	0	0	0	127	0	LumB	LumB
TCGA-AN-A0FZ-01A	0	0	127	0	0	LumA	LumA
TCGA-AN-A0G0-01A	127	0	0	0	0	Basal	Basal
TCGA-AN-A0XL-01A	0	0	127	0	0	LumA	LumA
TCGA-AN-A0XN-01A	0	0	127	0	0	LumA	LumA
TCGA-AN-A0XO-01A	0	0	127	0	0	LumA	LumA
TCGA-AN-A0XP-01A	0	0	127	0	0	LumA	LumA
TCGA-AN-A0XR-01A	0	0	80	47	0	LumB	LumA
TCGA-AN-A0XS-01A	0	0	127	0	0	LumA	LumA
TCGA-AN-A0XT-01A	0	0	127	0	0	LumA	LumA
TCGA-AN-A0XU-01A	127	0	0	0	0	Basal	Basal
TCGA-AN-A0XV-01A	0	0	127	0	0	LumA	LumA
TCGA-AN-A0XW-01A	0	0	124	3	0	LumA	LumA
TCGA-AO-A03L-01A	0	0	91	36	0	LumA	LumA
TCGA-AO-A03O-01A	0	0	0	127	0	LumB	LumB
TCGA-AO-A03R-01A	0	1	0	51	75	Normal	Normal
TCGA-AO-A03T-01A	0	0	33	0	94	Normal	Normal
TCGA-AO-A03V-01A	0	0	127	0	0	LumA	LumA
TCGA-AO-A0J2-01A	0	127	0	0	0	Her2	Her2
TCGA-AO-A0J3-01A	0	0	0	127	0	LumB	LumB
TCGA-AO-A0J4-01A	127	0	0	0	0	Basal	Basal
TCGA-AO-A0J5-01A	0	0	127	0	0	LumA	LumA
TCGA-AO-A0J6-01A	127	0	0	0	0	Basal	Basal
TCGA-AO-A0J7-01A	0	0	0	127	0	LumB	LumB
TCGA-AO-A0J8-01A	0	0	127	0	0	LumA	LumA
TCGA-AO-A0J9-01A	0	0	127	0	0	LumA	LumA
TCGA-AO-A0JA-01A	0	0	127	0	0	LumA	LumA
TCGA-AO-A0JB-01A	0	0	1	0	126	Normal	Normal
TCGA-AO-A0JC-01A	0	0	125	0	2	LumA	LumA
TCGA-AO-A0JD-01A	0	0	0	127	0	LumB	LumB
TCGA-AO-A0JE-01A	0	127	0	0	0	Her2	Her2
TCGA-AO-A0JF-01A	0	0	127	0	0	LumA	LumA
TCGA-AO-A0JG-01A	0	0	127	0	0	LumA	LumA
TCGA-AO-A0JI-01A	0	0	127	0	0	LumA	LumA
TCGA-AO-A0JJ-01A	0	0	127	0	0	LumA	LumA
TCGA-AO-A0JL-01A	127	0	0	0	0	Basal	Basal
TCGA-AO-A0JM-01A	0	0	0	127	0	LumB	LumB
TCGA-AO-A124-01A	127	0	0	0	0	Basal	Basal
TCGA-AO-A125-01A	0	0	127	0	0	LumA	LumA
TCGA-AO-A126-01A	0	0	127	0	0	LumA	LumA
TCGA-AO-A128-01A	127	0	0	0	0	Basal	Basal
TCGA-AO-A129-01A	127	0	0	0	0	Basal	Basal
TCGA-AO-A12A-01A	0	0	127	0	0	LumA	LumA
TCGA-AO-A12B-01A	0	0	127	0	0	LumA	LumA
TCGA-AO-A12C-01A	0	0	127	0	0	LumA	LumA
TCGA-AO-A12D-01A	0	127	0	0	0	Her2	Her2
TCGA-AO-A12E-01A	0	0	127	0	0	LumA	LumA
TCGA-AO-A12F-01A	127	0	0	0	0	Basal	Basal
TCGA-AO-A12G-01A	0	0	127	0	0	LumA	LumA
TCGA-AO-A12H-01A	0	0	127	0	0	LumA	LumA
TCGA-AO-A1KO-01A	0	0	0	0	127	Normal	Normal
TCGA-AO-A1KP-01A	0	0	0	127	0	LumB	LumB
TCGA-AO-A1KR-01A	127	0	0	0	0	Basal	Basal
TCGA-AO-A1KS-01A	0	0	0	127	0	LumB	LumB
TCGA-AO-A1KT-01A	0	0	0	127	0	LumB	LumB
TCGA-AQ-A04J-01A	127	0	0	0	0	Basal	Basal
TCGA-AQ-A0Y5-01A	0	0	127	0	0	LumA	LumA
TCGA-AQ-A1H2-01A	0	0	127	0	0	LumA	LumA
TCGA-AQ-A1H3-01A	0	0	127	0	0	LumA	LumA
TCGA-AQ-A54N-01A	127	0	0	0	0	Basal	Basal
TCGA-AQ-A7U7-01A	0	0	127	0	0	LumA	LumA
TCGA-AR-A0TP-01A	127	0	0	0	0	Basal	Basal
TCGA-AR-A0TQ-01A	0	0	0	127	0	LumB	LumB
TCGA-AR-A0TR-01A	0	0	127	0	0	LumA	LumA
TCGA-AR-A0TS-01A	127	0	0	0	0	Basal	Basal
TCGA-AR-A0TT-01A	0	0	0	127	0	LumB	LumB
TCGA-AR-A0TV-01A	0	0	0	127	0	LumB	LumB
TCGA-AR-A0TX-01A	0	127	0	0	0	Her2	Her2
TCGA-AR-A0TY-01A	0	0	0	127	0	LumB	LumB
TCGA-AR-A0TZ-01A	0	0	127	0	0	LumA	LumA
TCGA-AR-A0U2-01A	0	0	0	127	0	LumB	LumB
TCGA-AR-A0U3-01A	0	0	101	26	0	LumA	LumA
TCGA-AR-A0U4-01A	127	0	0	0	0	Basal	Basal
TCGA-AR-A1AH-01A	127	0	0	0	0	Basal	Basal
TCGA-AR-A1AI-01A	127	0	0	0	0	Basal	Basal
TCGA-AR-A1AJ-01A	127	0	0	0	0	Basal	Basal
TCGA-AR-A1AK-01A	0	0	127	0	0	LumA	LumA
TCGA-AR-A1AL-01A	0	0	127	0	0	LumA	LumA
TCGA-AR-A1AM-01A	0	0	127	0	0	LumA	LumA
TCGA-AR-A1AN-01A	0	0	127	0	0	LumA	LumA
TCGA-AR-A1AO-01A	0	0	0	0	127	Normal	Normal
TCGA-AR-A1AP-01A	0	0	127	0	0	LumA	LumA
TCGA-AR-A1AQ-01A	127	0	0	0	0	Basal	Basal
TCGA-AR-A1AR-01A	127	0	0	0	0	Basal	Basal
TCGA-AR-A1AS-01A	0	0	127	0	0	LumA	LumA
TCGA-AR-A1AU-01A	0	0	127	0	0	LumA	LumA
TCGA-AR-A1AW-01A	5	2	0	120	0	LumB	LumB
TCGA-AR-A1AX-01A	0	0	126	0	1	LumA	LumA
TCGA-AR-A1AY-01A	127	0	0	0	0	Basal	Basal
TCGA-AR-A24H-01A	0	0	0	127	0	LumB	LumB
TCGA-AR-A24K-01A	0	0	0	127	0	LumB	LumB
TCGA-AR-A24L-01A	0	0	127	0	0	LumA	LumA
TCGA-AR-A24M-01A	0	0	127	0	0	LumA	LumA
TCGA-AR-A24N-01A	0	0	0	127	0	LumB	LumB
TCGA-AR-A24O-01A	0	0	127	0	0	LumA	LumA
TCGA-AR-A24P-01A	0	0	127	0	0	LumA	LumA
TCGA-AR-A24Q-01A	127	0	0	0	0	Basal	Basal
TCGA-AR-A24R-01A	0	0	0	127	0	LumB	LumB
TCGA-AR-A24S-01A	0	0	0	127	0	LumB	LumB
TCGA-AR-A24T-01A	0	0	127	0	0	LumA	LumA
TCGA-AR-A24U-01A	0	127	0	0	0	Her2	Her2
TCGA-AR-A24V-01A	0	0	127	0	0	LumA	LumA
TCGA-AR-A24W-01A	0	0	126	0	1	LumA	LumA
TCGA-AR-A24X-01A	0	0	127	0	0	LumA	LumA
TCGA-AR-A24Z-01A	0	0	0	127	0	LumB	LumB
TCGA-AR-A250-01A	0	0	0	127	0	LumB	LumB
TCGA-AR-A251-01A	127	0	0	0	0	Basal	Basal
TCGA-AR-A252-01A	0	0	127	0	0	LumA	LumA
TCGA-AR-A254-01A	0	127	0	0	0	Her2	Her2
TCGA-AR-A255-01A	0	0	75	52	0	LumA	LumA
TCGA-AR-A256-01A	127	0	0	0	0	Basal	Basal
TCGA-AR-A2LE-01A	0	0	127	0	0	LumA	LumA
TCGA-AR-A2LH-01A	0	0	0	0	127	Normal	Normal
TCGA-AR-A2LJ-01A	0	0	127	0	0	LumA	LumA
TCGA-AR-A2LK-01A	0	0	0	127	0	LumB	LumB
TCGA-AR-A2LL-01A	0	0	1	126	0	LumB	LumB
TCGA-AR-A2LM-01A	0	0	127	0	0	LumA	LumA
TCGA-AR-A2LN-01A	0	0	127	0	0	LumA	LumA
TCGA-AR-A2LO-01A	0	0	127	0	0	LumA	LumA
TCGA-AR-A2LQ-01A	0	0	2	0	125	Normal	Normal
TCGA-AR-A2LR-01A	127	0	0	0	0	Basal	Basal
TCGA-AR-A5QM-01A	0	0	127	0	0	LumA	LumA
TCGA-AR-A5QN-01A	0	0	127	0	0	LumA	LumA
TCGA-AR-A5QP-01A	0	0	127	0	0	LumA	LumA
TCGA-AR-A5QQ-01A	127	0	0	0	0	Basal	Basal
TCGA-B6-A0I1-01A	127	0	0	0	0	Basal	Basal
TCGA-B6-A0I2-01A	127	0	0	0	0	Basal	Basal
TCGA-B6-A0I5-01A	0	0	127	0	0	LumA	LumA
TCGA-B6-A0I6-01A	127	0	0	0	0	Basal	Basal
TCGA-B6-A0I8-01A	0	0	127	0	0	LumA	LumA
TCGA-B6-A0I9-01A	0	127	0	0	0	Her2	Her2
TCGA-B6-A0IA-01A	0	0	126	1	0	LumA	LumA
TCGA-B6-A0IB-01A	0	0	4	123	0	LumB	LumB
TCGA-B6-A0IC-01A	0	0	127	0	0	LumA	LumA
TCGA-B6-A0IE-01A	0	0	127	0	0	LumA	LumA
TCGA-B6-A0IG-01A	0	0	127	0	0	LumA	LumA
TCGA-B6-A0IH-01A	0	0	127	0	0	LumA	LumA
TCGA-B6-A0IJ-01A	127	0	0	0	0	Basal	Basal
TCGA-B6-A0IK-01A	0	127	0	0	0	Her2	Her2
TCGA-B6-A0IM-01A	0	0	127	0	0	LumA	LumA
TCGA-B6-A0IN-01A	0	0	4	123	0	LumB	LumB
TCGA-B6-A0IO-01A	0	0	127	0	0	LumA	LumA
TCGA-B6-A0IP-01A	0	0	127	0	0	LumA	LumA
TCGA-B6-A0IQ-01A	127	0	0	0	0	Basal	Basal
TCGA-B6-A0RE-01A	127	0	0	0	0	Basal	Basal
TCGA-B6-A0RG-01A	0	0	127	0	0	LumA	LumA
TCGA-B6-A0RH-01A	0	126	1	0	0	Her2	Her2
TCGA-B6-A0RI-01A	0	0	127	0	0	LumA	LumA
TCGA-B6-A0RL-01A	0	0	0	127	0	LumB	LumB
TCGA-B6-A0RM-01A	0	0	127	0	0	LumA	LumA
TCGA-B6-A0RN-01A	0	0	127	0	0	LumA	LumA
TCGA-B6-A0RO-01A	0	0	127	0	0	LumA	LumA
TCGA-B6-A0RP-01A	0	0	127	0	0	LumA	LumA
TCGA-B6-A0RQ-01A	0	0	3	0	124	Normal	Normal
TCGA-B6-A0RS-01A	0	127	0	0	0	Her2	Her2
TCGA-B6-A0RT-01A	127	0	0	0	0	Basal	Basal
TCGA-B6-A0RU-01A	127	0	0	0	0	Basal	Basal
TCGA-B6-A0RV-01A	0	0	127	0	0	LumA	LumA
TCGA-B6-A0WS-01A	0	0	127	0	0	LumA	LumA
TCGA-B6-A0WT-01A	0	0	127	0	0	LumA	LumA
TCGA-B6-A0WV-01A	0	0	0	127	0	LumB	LumB
TCGA-B6-A0WW-01A	0	0	0	127	0	LumB	LumB
TCGA-B6-A0WX-01A	127	0	0	0	0	Basal	Basal
TCGA-B6-A0WY-01A	0	0	115	0	12	LumA	LumA
TCGA-B6-A0WZ-01A	0	0	127	0	0	LumA	LumA
TCGA-B6-A0X0-01A	0	0	127	0	0	LumA	LumA
TCGA-B6-A0X4-01A	0	0	127	0	0	LumA	LumA
TCGA-B6-A0X5-01A	0	0	0	127	0	LumB	LumB
TCGA-B6-A0X7-01A	0	0	127	0	0	LumA	LumA
TCGA-B6-A1KF-01A	127	0	0	0	0	Basal	Basal
TCGA-B6-A1KN-01A	0	1	0	126	0	LumB	LumB
TCGA-B6-A2IU-01A	0	0	127	0	0	LumA	LumA
TCGA-B6-A3ZX-01A	127	0	0	0	0	Basal	Basal
TCGA-B6-A400-01A	127	0	0	0	0	Basal	Basal
TCGA-B6-A401-01A	0	0	127	0	0	LumA	LumA
TCGA-B6-A402-01A	127	0	0	0	0	Basal	Basal
TCGA-B6-A408-01A	0	0	127	0	0	LumA	LumA
TCGA-B6-A409-01A	127	0	0	0	0	Basal	Basal
TCGA-B6-A40B-01A	0	0	127	0	0	LumA	LumA
TCGA-B6-A40C-01A	0	0	127	0	0	LumA	LumA
TCGA-BH-A0AU-01A	0	0	20	107	0	LumB	LumB
TCGA-BH-A0AV-01A	127	0	0	0	0	Basal	Basal
TCGA-BH-A0AW-01A	0	127	0	0	0	Her2	Her2
TCGA-BH-A0AY-01A	0	0	127	0	0	LumA	LumA
TCGA-BH-A0AZ-01A	0	0	127	0	0	LumA	LumA
TCGA-BH-A0B0-01A	0	0	127	0	0	LumA	LumA
TCGA-BH-A0B3-01A	127	0	0	0	0	Basal	Basal
TCGA-BH-A0B5-01A	0	0	127	0	0	LumA	LumA
TCGA-BH-A0B6-01A	0	0	127	0	0	LumA	LumA
TCGA-BH-A0B7-01A	0	127	0	0	0	Her2	Her2
TCGA-BH-A0B8-01A	0	0	127	0	0	LumA	LumA
TCGA-BH-A0B9-01A	127	0	0	0	0	Basal	Basal
TCGA-BH-A0BA-01A	0	0	127	0	0	LumA	LumA
TCGA-BH-A0BC-01A	0	0	127	0	0	LumA	LumA
TCGA-BH-A0BD-01A	0	0	3	124	0	LumB	LumB
TCGA-BH-A0BF-01A	0	0	30	97	0	LumB	LumB
TCGA-BH-A0BG-01A	127	0	0	0	0	Basal	Basal
TCGA-BH-A0BJ-01A	0	0	127	0	0	LumA	LumA
TCGA-BH-A0BL-01A	127	0	0	0	0	Basal	Basal
TCGA-BH-A0BM-01A	0	0	127	0	0	LumA	LumA
TCGA-BH-A0BO-01A	0	0	127	0	0	LumA	LumA
TCGA-BH-A0BP-01A	0	0	127	0	0	LumA	LumA
TCGA-BH-A0BQ-01A	0	0	127	0	0	LumA	LumA
TCGA-BH-A0BR-01A	0	2	125	0	0	LumA	LumA
TCGA-BH-A0BT-01A	0	0	127	0	0	LumA	LumA
TCGA-BH-A0BV-01A	0	0	127	0	0	LumA	LumA
TCGA-BH-A0BW-01A	127	0	0	0	0	Basal	Basal
TCGA-BH-A0BZ-01A	0	0	0	127	0	LumB	LumB
TCGA-BH-A0C0-01A	0	0	0	127	0	LumB	LumB
TCGA-BH-A0C3-01A	0	0	81	46	0	LumB	LumA
TCGA-BH-A0DE-01A	0	0	127	0	0	LumA	LumA
TCGA-BH-A0DG-01A	0	0	127	0	0	LumA	LumA
TCGA-BH-A0DH-01A	0	0	127	0	0	LumA	LumA
TCGA-BH-A0DI-01A	0	0	127	0	0	LumA	LumA
TCGA-BH-A0DK-01A	0	0	127	0	0	LumA	LumA
TCGA-BH-A0DP-01A	0	0	127	0	0	LumA	LumA
TCGA-BH-A0DQ-01A	0	0	127	0	0	LumA	LumA
TCGA-BH-A0DS-01A	0	0	127	0	0	LumA	LumA
TCGA-BH-A0DT-01A	0	0	127	0	0	LumA	LumA
TCGA-BH-A0DV-01A	0	0	127	0	0	LumA	LumA
TCGA-BH-A0DX-01A	0	0	127	0	0	LumA	LumA
TCGA-BH-A0DZ-01A	0	10	116	1	0	LumA	LumA
TCGA-BH-A0E0-01A	127	0	0	0	0	Basal	Basal
TCGA-BH-A0E1-01A	0	0	122	5	0	LumA	LumA
TCGA-BH-A0E2-01A	0	0	109	18	0	LumA	LumA
TCGA-BH-A0E6-01A	127	0	0	0	0	Basal	Basal
TCGA-BH-A0E7-01A	0	0	127	0	0	LumA	LumA
TCGA-BH-A0EA-01A	0	0	127	0	0	LumA	LumA
TCGA-BH-A0EE-01A	0	127	0	0	0	Her2	Her2
TCGA-BH-A0EI-01A	0	0	127	0	0	LumA	LumA
TCGA-BH-A0GY-01A	0	0	104	23	0	LumA	LumA
TCGA-BH-A0GZ-01A	0	0	127	0	0	LumA	LumA
TCGA-BH-A0H0-01A	0	0	0	127	0	LumB	LumB
TCGA-BH-A0H3-01A	0	0	127	0	0	LumA	LumA
TCGA-BH-A0H5-01A	0	0	126	0	1	LumA	LumA
TCGA-BH-A0H6-01A	0	0	127	0	0	LumA	LumA
TCGA-BH-A0H7-01A	0	0	127	0	0	LumA	LumA
TCGA-BH-A0H9-01A	0	0	127	0	0	LumA	LumA
TCGA-BH-A0HA-01A	0	0	127	0	0	LumA	LumA
TCGA-BH-A0HB-01A	0	0	125	2	0	LumA	LumA
TCGA-BH-A0HF-01A	0	0	127	0	0	LumA	LumA
TCGA-BH-A0HI-01A	0	0	127	0	0	LumA	LumA
TCGA-BH-A0HK-01A	0	0	127	0	0	LumA	LumA
TCGA-BH-A0HL-01A	0	0	127	0	0	LumA	LumA
TCGA-BH-A0HN-01A	0	0	127	0	0	LumA	LumA
TCGA-BH-A0HO-01A	0	0	127	0	0	LumA	LumA
TCGA-BH-A0HP-01A	0	0	127	0	0	LumA	LumA
TCGA-BH-A0HQ-01A	0	0	127	0	0	LumA	LumA
TCGA-BH-A0HU-01A	0	0	0	127	0	LumB	LumB
TCGA-BH-A0HW-01A	0	0	3	124	0	LumB	LumB
TCGA-BH-A0HX-01A	0	0	127	0	0	LumA	LumA
TCGA-BH-A0HY-01A	0	1	0	126	0	LumB	LumB
TCGA-BH-A0RX-01A	127	0	0	0	0	Basal	Basal
TCGA-BH-A0W3-01A	0	0	0	127	0	LumB	LumB
TCGA-BH-A0W4-01A	0	0	127	0	0	LumA	LumA
TCGA-BH-A0W5-01A	0	0	127	0	0	LumA	LumA
TCGA-BH-A0W7-01A	0	0	127	0	0	LumA	LumA
TCGA-BH-A0WA-01A	127	0	0	0	0	Basal	Basal
TCGA-BH-A18F-01A	0	0	127	0	0	LumA	LumA
TCGA-BH-A18G-01A	127	0	0	0	0	Basal	Basal
TCGA-BH-A18H-01A	0	0	127	0	0	LumA	LumA
TCGA-BH-A18I-01A	0	0	127	0	0	LumA	LumA
TCGA-BH-A18J-01A	0	0	127	0	0	LumA	LumA
TCGA-BH-A18K-01A	0	0	127	0	0	LumA	LumA
TCGA-BH-A18L-01A	0	0	0	127	0	LumB	LumB
TCGA-BH-A18M-01A	0	0	127	0	0	LumA	LumA
TCGA-BH-A18N-01A	0	0	127	0	0	LumA	LumA
TCGA-BH-A18P-01A	0	127	0	0	0	Her2	Her2
TCGA-BH-A18Q-01A	127	0	0	0	0	Basal	Basal
TCGA-BH-A18R-01A	0	127	0	0	0	Her2	Her2
TCGA-BH-A18S-01A	0	0	127	0	0	LumA	LumA
TCGA-BH-A18T-01A	127	0	0	0	0	Basal	Basal
TCGA-BH-A18U-01A	0	0	0	127	0	LumB	LumB
TCGA-BH-A18V-01A	127	0	0	0	0	Basal	Basal
TCGA-BH-A1EN-01A	0	105	12	10	0	Her2	Her2
TCGA-BH-A1EO-01A	0	0	127	0	0	LumA	LumA
TCGA-BH-A1ES-01A	0	0	48	79	0	LumA	LumB
TCGA-BH-A1ET-01A	0	0	127	0	0	LumA	LumA
TCGA-BH-A1EU-01A	0	0	127	0	0	LumA	LumA
TCGA-BH-A1EV-01A	0	126	0	1	0	Her2	Her2
TCGA-BH-A1EW-01A	0	0	127	0	0	LumA	LumA
TCGA-BH-A1EX-01A	0	0	127	0	0	LumA	LumA
TCGA-BH-A1EY-01A	0	0	127	0	0	LumA	LumA
TCGA-BH-A1F0-01A	127	0	0	0	0	Basal	Basal
TCGA-BH-A1F2-01A	0	58	0	69	0	LumB	LumB
TCGA-BH-A1F5-01A	0	0	127	0	0	LumA	LumA
TCGA-BH-A1F6-01A	127	0	0	0	0	Basal	Basal
TCGA-BH-A1F8-01A	0	0	0	127	0	LumB	LumB
TCGA-BH-A1FB-01A	0	0	127	0	0	LumA	LumA
TCGA-BH-A1FC-01A	127	0	0	0	0	Basal	Basal
TCGA-BH-A1FE-01A	0	0	127	0	0	LumA	LumA
TCGA-BH-A1FG-01A	0	0	127	0	0	LumA	LumA
TCGA-BH-A1FH-01A	0	0	22	0	105	LumA	Normal
TCGA-BH-A1FJ-01A	0	0	0	127	0	LumB	LumB
TCGA-BH-A1FL-01A	0	0	127	0	0	LumA	LumA
TCGA-BH-A1FM-01A	0	0	0	127	0	LumB	LumB
TCGA-BH-A1FN-01A	2	0	0	125	0	LumB	LumB
TCGA-BH-A1FR-01A	0	0	127	0	0	LumA	LumA
TCGA-BH-A1FU-01A	6	111	0	0	10	Normal	Her2
TCGA-BH-A201-01A	0	0	127	0	0	LumA	LumA
TCGA-BH-A202-01A	0	1	0	126	0	LumB	LumB
TCGA-BH-A203-01A	0	127	0	0	0	Her2	Her2
TCGA-BH-A204-01A	0	0	0	127	0	LumB	LumB
TCGA-BH-A208-01A	0	0	0	0	127	Normal	Normal
TCGA-BH-A209-01A	0	0	0	127	0	LumB	LumB
TCGA-BH-A28O-01A	0	0	0	0	127	Normal	Normal
TCGA-BH-A28Q-01A	0	0	127	0	0	LumA	LumA
TCGA-BH-A2L8-01A	0	0	127	0	0	LumA	LumA
TCGA-BH-A42T-01A	0	0	0	127	0	LumB	LumB
TCGA-BH-A42U-01A	0	0	0	0	127	Normal	Normal
TCGA-BH-A42V-01A	0	0	127	0	0	LumA	LumA
TCGA-BH-A5IZ-01A	127	0	0	0	0	Basal	Basal
TCGA-BH-A5J0-01A	0	0	127	0	0	LumA	LumA
TCGA-BH-A6R8-01A	0	0	127	0	0	LumA	LumA
TCGA-BH-A6R9-01A	0	0	0	0	127	Normal	Normal
TCGA-BH-A8FY-01A	0	0	127	0	0	LumA	LumA
TCGA-BH-A8FZ-01A	0	0	64	0	63	Normal	LumA
TCGA-BH-A8G0-01A	0	0	127	0	0	LumA	LumA
TCGA-BH-AB28-01A	0	0	127	0	0	LumA	LumA
TCGA-C8-A12K-01A	127	0	0	0	0	Basal	Basal
TCGA-C8-A12L-01A	0	127	0	0	0	Her2	Her2
TCGA-C8-A12M-01A	0	0	1	126	0	LumB	LumB
TCGA-C8-A12N-01A	0	0	127	0	0	LumA	LumA
TCGA-C8-A12O-01A	2	0	124	1	0	LumA	LumA
TCGA-C8-A12P-01A	0	127	0	0	0	Her2	Her2
TCGA-C8-A12Q-01A	0	127	0	0	0	Her2	Her2
TCGA-C8-A12T-01A	0	126	0	1	0	Her2	Her2
TCGA-C8-A12U-01A	0	0	0	127	0	LumB	LumB
TCGA-C8-A12V-01A	127	0	0	0	0	Basal	Basal
TCGA-C8-A12W-01A	0	0	0	127	0	LumB	LumB
TCGA-C8-A12X-01A	0	0	127	0	0	LumA	LumA
TCGA-C8-A12Y-01A	0	0	127	0	0	LumA	LumA
TCGA-C8-A12Z-01A	0	127	0	0	0	Her2	Her2
TCGA-C8-A130-01A	0	3	0	124	0	LumB	LumB
TCGA-C8-A131-01A	109	18	0	0	0	Basal	Basal
TCGA-C8-A132-01A	0	0	127	0	0	LumA	LumA
TCGA-C8-A133-01A	0	0	127	0	0	LumA	LumA
TCGA-C8-A134-01A	127	0	0	0	0	Basal	Basal
TCGA-C8-A135-01A	0	127	0	0	0	Her2	Her2
TCGA-C8-A137-01A	0	127	0	0	0	Her2	Her2
TCGA-C8-A138-01A	0	127	0	0	0	Her2	Her2
TCGA-C8-A1HF-01A	0	127	0	0	0	Her2	Her2
TCGA-C8-A1HG-01A	0	0	0	127	0	LumB	LumB
TCGA-C8-A1HI-01A	0	0	127	0	0	LumA	LumA
TCGA-C8-A1HJ-01A	127	0	0	0	0	Basal	Basal
TCGA-C8-A1HK-01A	0	127	0	0	0	Her2	Her2
TCGA-C8-A1HL-01A	0	0	0	127	0	LumB	LumB
TCGA-C8-A1HM-01A	0	0	0	127	0	LumB	LumB
TCGA-C8-A1HN-01A	0	0	0	127	0	LumB	LumB
TCGA-C8-A1HO-01A	0	0	117	10	0	LumA	LumA
TCGA-C8-A26V-01A	0	0	2	125	0	LumB	LumB
TCGA-C8-A26W-01A	0	0	0	127	0	LumB	LumB
TCGA-C8-A26X-01A	0	127	0	0	0	Her2	Her2
TCGA-C8-A26Y-01A	1	126	0	0	0	Her2	Her2
TCGA-C8-A26Z-01A	0	0	127	0	0	LumA	LumA
TCGA-C8-A273-01A	0	0	126	1	0	LumA	LumA
TCGA-C8-A274-01A	0	0	3	124	0	LumB	LumB
TCGA-C8-A275-01A	0	127	0	0	0	Her2	Her2
TCGA-C8-A278-01A	0	127	0	0	0	Her2	Her2
TCGA-C8-A27A-01A	0	0	0	127	0	LumB	LumB
TCGA-C8-A27B-01A	127	0	0	0	0	Basal	Basal
TCGA-C8-A3M7-01A	0	0	127	0	0	LumA	LumA
TCGA-C8-A3M8-01A	0	0	102	25	0	LumB	LumA
TCGA-C8-A8HP-01A	0	127	0	0	0	Her2	Her2
TCGA-C8-A8HQ-01A	0	0	0	127	0	LumB	LumB
TCGA-C8-A8HR-01A	0	0	0	0	127	Normal	Normal
TCGA-D8-A13Y-01A	0	0	0	127	0	LumB	LumB
TCGA-D8-A13Z-01A	0	127	0	0	0	Her2	Her2
TCGA-D8-A140-01A	0	0	127	0	0	LumA	LumA
TCGA-D8-A141-01A	0	0	127	0	0	LumA	LumA
TCGA-D8-A142-01A	127	0	0	0	0	Basal	Basal
TCGA-D8-A143-01A	127	0	0	0	0	Basal	Basal
TCGA-D8-A145-01A	0	0	127	0	0	LumA	LumA
TCGA-D8-A146-01A	0	0	127	0	0	LumA	LumA
TCGA-D8-A147-01A	127	0	0	0	0	Basal	Basal
TCGA-D8-A1J8-01A	0	0	0	127	0	LumB	LumB
TCGA-D8-A1J9-01A	0	9	0	118	0	LumB	LumB
TCGA-D8-A1JA-01A	0	127	0	0	0	Her2	Her2
TCGA-D8-A1JB-01A	0	0	127	0	0	LumA	LumA
TCGA-D8-A1JC-01A	0	0	0	127	0	LumB	LumB
TCGA-D8-A1JD-01A	0	0	0	127	0	LumB	LumB
TCGA-D8-A1JE-01A	0	0	4	123	0	LumB	LumB
TCGA-D8-A1JF-01A	0	127	0	0	0	Her2	Her2
TCGA-D8-A1JH-01A	0	0	127	0	0	LumA	LumA
TCGA-D8-A1JI-01A	0	0	68	59	0	LumB	LumA
TCGA-D8-A1JJ-01A	0	0	0	127	0	LumB	LumB
TCGA-D8-A1JK-01A	0	127	0	0	0	Basal	Her2
TCGA-D8-A1JL-01A	127	0	0	0	0	Basal	Basal
TCGA-D8-A1JN-01A	0	0	127	0	0	LumA	LumA
TCGA-D8-A1JP-01A	1	0	80	46	0	LumA	LumA
TCGA-D8-A1JS-01A	0	0	127	0	0	LumA	LumA
TCGA-D8-A1JT-01A	0	0	0	127	0	LumB	LumB
TCGA-D8-A1JU-01A	0	0	127	0	0	LumA	LumA
TCGA-D8-A1X5-01A	0	0	0	127	0	LumB	LumB
TCGA-D8-A1X6-01A	0	0	0	127	0	LumB	LumB
TCGA-D8-A1X7-01A	0	0	11	116	0	LumB	LumB
TCGA-D8-A1X8-01A	0	0	127	0	0	LumA	LumA
TCGA-D8-A1X9-01A	0	0	88	39	0	LumA	LumA
TCGA-D8-A1XA-01A	0	0	127	0	0	LumA	LumA
TCGA-D8-A1XB-01A	0	0	127	0	0	LumA	LumA
TCGA-D8-A1XC-01A	0	0	127	0	0	LumA	LumA
TCGA-D8-A1XD-01A	0	0	127	0	0	LumA	LumA
TCGA-D8-A1XF-01A	0	0	0	127	0	LumB	LumB
TCGA-D8-A1XG-01A	0	0	127	0	0	LumA	LumA
TCGA-D8-A1XJ-01A	0	127	0	0	0	Her2	Her2
TCGA-D8-A1XK-01A	127	0	0	0	0	Basal	Basal
TCGA-D8-A1XL-01A	0	0	0	127	0	LumB	LumB
TCGA-D8-A1XM-01A	0	0	127	0	0	LumA	LumA
TCGA-D8-A1XO-01A	0	0	127	0	0	LumA	LumA
TCGA-D8-A1XQ-01A	127	0	0	0	0	Basal	Basal
TCGA-D8-A1XR-01A	0	0	14	113	0	LumB	LumB
TCGA-D8-A1XT-01A	0	127	0	0	0	Her2	Her2
TCGA-D8-A1XU-01A	0	0	127	0	0	LumA	LumA
TCGA-D8-A1XW-01A	1	0	0	0	126	Normal	Normal
TCGA-D8-A1XY-01A	0	0	127	0	0	LumA	LumA
TCGA-D8-A1XZ-01A	0	0	0	127	0	LumB	LumB
TCGA-D8-A1Y0-01A	0	0	65	62	0	LumA	LumA
TCGA-D8-A1Y1-01A	0	0	0	127	0	LumB	LumB
TCGA-D8-A1Y2-01A	0	0	22	105	0	LumB	LumB
TCGA-D8-A1Y3-01A	0	0	0	127	0	LumB	LumB
TCGA-D8-A27E-01A	0	0	127	0	0	LumA	LumA
TCGA-D8-A27F-01A	127	0	0	0	0	Basal	Basal
TCGA-D8-A27G-01A	0	0	127	0	0	LumA	LumA
TCGA-D8-A27H-01A	127	0	0	0	0	Basal	Basal
TCGA-D8-A27I-01A	0	0	127	0	0	LumA	LumA
TCGA-D8-A27K-01A	0	0	127	0	0	LumA	LumA
TCGA-D8-A27L-01A	0	0	127	0	0	LumA	LumA
TCGA-D8-A27M-01A	127	0	0	0	0	Basal	Basal
TCGA-D8-A27N-01A	0	0	4	123	0	LumB	LumB
TCGA-D8-A27P-01A	0	0	127	0	0	LumA	LumA
TCGA-D8-A27R-01A	0	0	0	127	0	LumB	LumB
TCGA-D8-A27T-01A	0	0	127	0	0	LumA	LumA
TCGA-D8-A27V-01A	0	0	127	0	0	LumA	LumA
TCGA-D8-A27W-01A	0	0	0	127	0	LumB	LumB
TCGA-D8-A3Z5-01A	0	0	127	0	0	LumA	LumA
TCGA-D8-A3Z6-01A	0	0	127	0	0	LumA	LumA
TCGA-D8-A4Z1-01A	0	0	127	0	0	LumA	LumA
TCGA-D8-A73U-01A	0	0	127	0	0	LumA	LumA
TCGA-D8-A73X-01A	0	0	127	0	0	LumA	LumA
TCGA-E2-A105-01A	0	0	127	0	0	LumA	LumA
TCGA-E2-A106-01A	0	0	127	0	0	LumA	LumA
TCGA-E2-A107-01A	0	0	127	0	0	LumA	LumA
TCGA-E2-A108-01A	0	0	1	0	126	Normal	Normal
TCGA-E2-A109-01A	0	0	0	127	0	LumB	LumB
TCGA-E2-A10A-01A	0	0	127	0	0	LumA	LumA
TCGA-E2-A10B-01A	0	0	127	0	0	LumA	LumA
TCGA-E2-A10C-01A	0	0	0	127	0	LumB	LumB
TCGA-E2-A10E-01A	0	0	127	0	0	LumA	LumA
TCGA-E2-A10F-01A	0	0	127	0	0	LumA	LumA
TCGA-E2-A14N-01A	127	0	0	0	0	Basal	Basal
TCGA-E2-A14O-01A	0	0	54	73	0	LumB	LumB
TCGA-E2-A14P-01A	0	127	0	0	0	Her2	Her2
TCGA-E2-A14Q-01A	0	0	127	0	0	LumA	LumA
TCGA-E2-A14R-01A	127	0	0	0	0	Basal	Basal
TCGA-E2-A14T-01A	0	0	127	0	0	LumA	LumA
TCGA-E2-A14U-01A	0	0	127	0	0	LumA	LumA
TCGA-E2-A14V-01A	0	126	0	1	0	Her2	Her2
TCGA-E2-A14X-01A	127	0	0	0	0	Basal	Basal
TCGA-E2-A14Y-01A	127	0	0	0	0	Basal	Basal
TCGA-E2-A14Z-01A	0	0	127	0	0	LumA	LumA
TCGA-E2-A150-01A	127	0	0	0	0	Basal	Basal
TCGA-E2-A152-01A	0	127	0	0	0	Her2	Her2
TCGA-E2-A153-01A	0	0	127	0	0	LumA	LumA
TCGA-E2-A154-01A	0	0	127	0	0	LumA	LumA
TCGA-E2-A155-01A	0	0	0	127	0	LumB	LumB
TCGA-E2-A156-01A	0	0	127	0	0	LumA	LumA
TCGA-E2-A158-01A	127	0	0	0	0	Basal	Basal
TCGA-E2-A159-01A	127	0	0	0	0	Basal	Basal
TCGA-E2-A15A-01A	0	0	0	127	0	LumB	LumB
TCGA-E2-A15C-01A	0	0	127	0	0	LumA	LumA
TCGA-E2-A15D-01A	0	0	127	0	0	LumA	LumA
TCGA-E2-A15E-01A	0	0	127	0	0	LumA	LumA
TCGA-E2-A15F-01A	0	0	127	0	0	LumA	LumA
TCGA-E2-A15G-01A	0	0	127	0	0	LumA	LumA
TCGA-E2-A15H-01A	0	0	127	0	0	LumA	LumA
TCGA-E2-A15I-01A	0	0	127	0	0	LumA	LumA
TCGA-E2-A15J-01A	0	0	126	1	0	LumA	LumA
TCGA-E2-A15K-01A	0	0	0	127	0	LumB	LumB
TCGA-E2-A15L-01A	0	0	127	0	0	LumA	LumA
TCGA-E2-A15M-01A	0	0	127	0	0	LumA	LumA
TCGA-E2-A15O-01A	0	0	127	0	0	LumA	LumA
TCGA-E2-A15P-01A	0	0	127	0	0	LumA	LumA
TCGA-E2-A15R-01A	0	0	126	1	0	LumA	LumA
TCGA-E2-A15S-01A	0	0	0	127	0	LumB	LumB
TCGA-E2-A15T-01A	0	0	13	114	0	LumB	LumB
TCGA-E2-A1AZ-01A	127	0	0	0	0	Basal	Basal
TCGA-E2-A1B0-01A	0	127	0	0	0	Her2	Her2
TCGA-E2-A1B1-01A	0	0	127	0	0	LumA	LumA
TCGA-E2-A1B4-01A	0	0	127	0	0	LumA	LumA
TCGA-E2-A1B5-01A	0	0	127	0	0	LumA	LumA
TCGA-E2-A1B6-01A	127	0	0	0	0	Basal	Basal
TCGA-E2-A1BC-01A	0	0	127	0	0	LumA	LumA
TCGA-E2-A1BD-01A	0	0	127	0	0	LumA	LumA
TCGA-E2-A1IE-01A	0	0	127	0	0	LumA	LumA
TCGA-E2-A1IF-01A	0	0	127	0	0	LumA	LumA
TCGA-E2-A1IG-01A	0	0	127	0	0	LumA	LumA
TCGA-E2-A1IH-01A	0	0	127	0	0	LumA	LumA
TCGA-E2-A1II-01A	127	0	0	0	0	Basal	Basal
TCGA-E2-A1IJ-01A	0	0	127	0	0	LumA	LumA
TCGA-E2-A1IK-01A	0	0	127	0	0	LumA	LumA
TCGA-E2-A1IL-01A	0	0	127	0	0	LumA	LumA
TCGA-E2-A1IN-01A	0	0	127	0	0	LumA	LumA
TCGA-E2-A1IO-01A	0	0	127	0	0	LumA	LumA
TCGA-E2-A1IU-01A	0	0	127	0	0	LumA	LumA
TCGA-E2-A1L6-01A	0	0	127	0	0	LumA	LumA
TCGA-E2-A1L7-01A	0	0	0	127	0	LumB	LumB
TCGA-E2-A1L8-01A	0	0	127	0	0	LumA	LumA
TCGA-E2-A1L9-01A	0	0	127	0	0	LumA	LumA
TCGA-E2-A1LA-01A	0	0	126	1	0	LumA	LumA
TCGA-E2-A1LB-01A	0	127	0	0	0	Her2	Her2
TCGA-E2-A1LE-01A	0	127	0	0	0	Her2	Her2
TCGA-E2-A1LG-01A	127	0	0	0	0	Basal	Basal
TCGA-E2-A1LH-01A	127	0	0	0	0	Basal	Basal
TCGA-E2-A1LI-01A	127	0	0	0	0	Basal	Basal
TCGA-E2-A1LK-01A	127	0	0	0	0	Basal	Basal
TCGA-E2-A1LL-01A	127	0	0	0	0	Basal	Basal
TCGA-E2-A2P5-01A	0	0	127	0	0	LumA	LumA
TCGA-E2-A2P6-01A	0	0	127	0	0	LumA	LumA
TCGA-E2-A3DX-01A	0	0	127	0	0	LumA	LumA
TCGA-E2-A56Z-01A	0	0	101	26	0	LumB	LumA
TCGA-E2-A570-01A	0	0	127	0	0	LumA	LumA
TCGA-E2-A572-01A	0	0	127	0	0	LumA	LumA
TCGA-E2-A573-01A	127	0	0	0	0	Basal	Basal
TCGA-E2-A574-01A	127	0	0	0	0	Basal	Basal
TCGA-E2-A576-01A	0	0	127	0	0	LumA	LumA
TCGA-E2-A9RU-01A	0	0	0	127	0	LumB	LumB
TCGA-E9-A1N3-01A	0	0	127	0	0	LumA	LumA
TCGA-E9-A1N4-01A	0	0	127	0	0	LumA	LumA
TCGA-E9-A1N5-01A	0	0	127	0	0	LumA	LumA
TCGA-E9-A1N6-01A	0	1	0	126	0	LumB	LumB
TCGA-E9-A1N8-01A	127	0	0	0	0	Basal	Basal
TCGA-E9-A1N9-01A	126	1	0	0	0	Basal	Basal
TCGA-E9-A1NA-01A	0	0	0	127	0	LumB	LumB
TCGA-E9-A1NE-01A	0	0	127	0	0	LumA	LumA
TCGA-E9-A1NF-01A	0	0	49	78	0	LumB	LumB
TCGA-E9-A1NG-01A	0	0	127	0	0	LumA	LumA
TCGA-E9-A1NH-01A	0	0	127	0	0	LumA	LumA
TCGA-E9-A1NI-01A	0	0	0	127	0	LumB	LumB
TCGA-E9-A1QZ-01A	0	0	127	0	0	LumA	LumA
TCGA-E9-A1R0-01A	0	0	127	0	0	LumA	LumA
TCGA-E9-A1R2-01A	0	0	127	0	0	LumA	LumA
TCGA-E9-A1R3-01A	0	0	127	0	0	LumA	LumA
TCGA-E9-A1R4-01A	0	0	0	127	0	LumB	LumB
TCGA-E9-A1R5-01A	0	0	122	5	0	LumA	LumA
TCGA-E9-A1R6-01A	0	0	127	0	0	LumA	LumA
TCGA-E9-A1R7-01A	0	0	0	127	0	LumB	LumB
TCGA-E9-A1RA-01A	0	0	127	0	0	LumA	LumA
TCGA-E9-A1RB-01A	0	0	0	127	0	LumB	LumB
TCGA-E9-A1RC-01A	0	0	1	126	0	LumA	LumB
TCGA-E9-A1RD-01A	0	0	127	0	0	LumA	LumA
TCGA-E9-A1RE-01A	0	0	0	127	0	LumB	LumB
TCGA-E9-A1RF-01A	0	0	127	0	0	LumA	LumA
TCGA-E9-A1RG-01A	0	0	1	126	0	LumB	LumB
TCGA-E9-A1RH-01A	0	127	0	0	0	Her2	Her2
TCGA-E9-A1RI-01A	0	0	127	0	0	LumA	LumA
TCGA-E9-A226-01A	0	0	0	127	0	LumB	LumB
TCGA-E9-A227-01A	0	0	127	0	0	LumA	LumA
TCGA-E9-A228-01A	0	0	0	127	0	LumB	LumB
TCGA-E9-A229-01A	0	0	127	0	0	LumA	LumA
TCGA-E9-A22A-01A	0	0	0	127	0	LumB	LumB
TCGA-E9-A22B-01A	0	0	127	0	0	LumA	LumA
TCGA-E9-A22D-01A	0	0	0	127	0	LumB	LumB
TCGA-E9-A22E-01A	0	0	44	83	0	LumB	LumB
TCGA-E9-A22G-01A	127	0	0	0	0	Basal	Basal
TCGA-E9-A22H-01A	0	0	0	127	0	LumB	LumB
TCGA-E9-A243-01A	127	0	0	0	0	Basal	Basal
TCGA-E9-A244-01A	127	0	0	0	0	Basal	Basal
TCGA-E9-A245-01A	0	0	127	0	0	LumA	LumA
TCGA-E9-A247-01A	0	0	127	0	0	LumA	LumA
TCGA-E9-A248-01A	0	127	0	0	0	Her2	Her2
TCGA-E9-A249-01A	0	0	17	110	0	LumB	LumB
TCGA-E9-A24A-01A	0	0	127	0	0	LumA	LumA
TCGA-E9-A295-01A	0	0	127	0	0	LumA	LumA
TCGA-E9-A2JS-01A	0	0	0	127	0	LumB	LumB
TCGA-E9-A2JT-01A	0	0	125	0	2	LumA	LumA
TCGA-E9-A3QA-01A	127	0	0	0	0	Basal	Basal
TCGA-E9-A3X8-01A	0	0	127	0	0	LumA	LumA
TCGA-E9-A54X-01A	0	0	6	121	0	LumB	LumB
TCGA-E9-A54Y-01A	0	0	0	127	0	LumB	LumB
TCGA-E9-A5FK-01A	0	0	127	0	0	LumA	LumA
TCGA-E9-A5FL-01A	127	0	0	0	0	Basal	Basal
TCGA-E9-A5UO-01A	0	0	0	127	0	LumB	LumB
TCGA-E9-A5UP-01A	0	0	127	0	0	LumA	LumA
TCGA-E9-A6HE-01A	0	0	127	0	0	LumA	LumA
TCGA-EW-A1IW-01A	0	0	127	0	0	LumA	LumA
TCGA-EW-A1IX-01A	0	0	127	0	0	LumA	LumA
TCGA-EW-A1IY-01A	0	0	2	125	0	LumB	LumB
TCGA-EW-A1IZ-01A	0	0	127	0	0	LumA	LumA
TCGA-EW-A1J1-01A	0	0	127	0	0	LumA	LumA
TCGA-EW-A1J2-01A	0	0	127	0	0	LumA	LumA
TCGA-EW-A1J3-01A	0	0	127	0	0	LumA	LumA
TCGA-EW-A1J5-01A	0	0	127	0	0	LumA	LumA
TCGA-EW-A1J6-01A	0	0	0	127	0	LumB	LumB
TCGA-EW-A1OV-01A	0	127	0	0	0	Her2	Her2
TCGA-EW-A1OW-01A	127	0	0	0	0	Basal	Basal
TCGA-EW-A1OX-01A	0	0	31	96	0	LumB	LumB
TCGA-EW-A1OY-01A	0	0	0	127	0	LumB	LumB
TCGA-EW-A1OZ-01A	0	4	0	123	0	LumB	LumB
TCGA-EW-A1P0-01A	0	0	0	127	0	LumB	LumB
TCGA-EW-A1P1-01A	0	0	0	0	127	Normal	Normal
TCGA-EW-A1P3-01A	0	0	127	0	0	LumA	LumA
TCGA-EW-A1P4-01A	127	0	0	0	0	Basal	Basal
TCGA-EW-A1P5-01A	0	0	127	0	0	LumA	LumA
TCGA-EW-A1P6-01A	0	0	127	0	0	LumA	LumA
TCGA-EW-A1P7-01A	0	0	0	0	127	Normal	Normal
TCGA-EW-A1P8-01A	127	0	0	0	0	Basal	Basal
TCGA-EW-A1PA-01A	0	0	127	0	0	LumA	LumA
TCGA-EW-A1PB-01A	127	0	0	0	0	Basal	Basal
TCGA-EW-A1PE-01A	0	0	127	0	0	LumA	LumA
TCGA-EW-A1PF-01A	0	0	127	0	0	LumA	LumA
TCGA-EW-A1PG-01A	0	0	1	0	126	Normal	Normal
TCGA-EW-A1PH-01A	127	0	0	0	0	Basal	Basal
TCGA-EW-A2FR-01A	0	116	3	0	8	Her2	Her2
TCGA-EW-A2FS-01A	0	0	127	0	0	LumA	LumA
TCGA-EW-A2FV-01A	0	0	76	51	0	LumA	LumA
TCGA-EW-A2FW-01A	0	0	0	127	0	LumB	LumB
TCGA-EW-A3U0-01A	127	0	0	0	0	Basal	Basal
TCGA-EW-A423-01A	0	0	127	0	0	LumA	LumA
TCGA-EW-A424-01A	0	0	127	0	0	LumA	LumA
TCGA-EW-A6S9-01A	0	0	127	0	0	LumA	LumA
TCGA-EW-A6SC-01A	0	0	127	0	0	LumA	LumA
TCGA-EW-A6SD-01A	0	127	0	0	0	Her2	Her2
TCGA-GI-A2C8-01A	0	0	127	0	0	LumA	LumA
TCGA-GI-A2C9-01A	127	0	0	0	0	Basal	Basal
TCGA-GM-A2D9-01A	0	0	127	0	0	LumA	LumA
TCGA-GM-A2DA-01A	0	0	127	0	0	LumA	LumA
TCGA-GM-A2DB-01A	0	127	0	0	0	Her2	Her2
TCGA-GM-A2DC-01A	0	0	127	0	0	LumA	LumA
TCGA-GM-A2DD-01A	0	100	0	0	27	Normal	Her2
TCGA-GM-A2DF-01A	127	0	0	0	0	Basal	Basal
TCGA-GM-A2DH-01A	0	126	0	1	0	Her2	Her2
TCGA-GM-A2DI-01A	0	0	127	0	0	LumA	LumA
TCGA-GM-A2DK-01A	0	0	127	0	0	LumA	LumA
TCGA-GM-A2DL-01A	0	0	127	0	0	LumA	LumA
TCGA-GM-A2DM-01A	0	0	127	0	0	LumA	LumA
TCGA-GM-A2DN-01A	0	0	127	0	0	LumA	LumA
TCGA-GM-A2DO-01A	0	0	47	80	0	LumB	LumB
TCGA-GM-A3NW-01A	0	0	127	0	0	LumA	LumA
TCGA-GM-A3NY-01A	0	0	127	0	0	LumA	LumA
TCGA-GM-A3XG-01A	0	0	64	0	63	LumA	LumA
TCGA-GM-A3XL-01A	127	0	0	0	0	Basal	Basal
TCGA-GM-A3XN-01A	0	0	127	0	0	LumA	LumA
TCGA-GM-A4E0-01A	0	0	127	0	0	LumA	LumA
TCGA-GM-A5PV-01A	0	0	127	0	0	LumA	LumA
TCGA-GM-A5PX-01A	0	0	127	0	0	LumA	LumA
TCGA-HN-A2NL-01A	127	0	0	0	0	Basal	Basal
TCGA-HN-A2OB-01A	0	0	127	0	0	LumA	LumA
TCGA-JL-A3YW-01A	1	108	0	1	17	Her2	Her2
TCGA-JL-A3YX-01A	0	0	127	0	0	LumA	LumA
TCGA-LD-A66U-01A	0	0	127	0	0	LumA	LumA
TCGA-LD-A74U-01A	0	0	127	0	0	LumA	LumA
TCGA-LD-A7W6-01A	0	0	127	0	0	LumA	LumA
TCGA-LD-A9QF-01A	0	5	1	0	121	Normal	Normal
TCGA-LL-A440-01A	0	0	116	0	11	LumA	LumA
TCGA-LL-A441-01A	16	0	0	0	111	Normal	Normal
TCGA-LL-A442-01A	0	0	127	0	0	LumA	LumA
TCGA-LL-A50Y-01A	0	0	127	0	0	LumA	LumA
TCGA-LL-A5YL-01A	0	0	127	0	0	LumA	LumA
TCGA-LL-A5YM-01A	0	0	0	127	0	LumB	LumB
TCGA-LL-A5YN-01A	0	0	127	0	0	LumA	LumA
TCGA-LL-A5YO-01A	4	123	0	0	0	Her2	Her2
TCGA-LL-A5YP-01A	127	0	0	0	0	Basal	Basal
TCGA-LL-A6FP-01A	0	0	127	0	0	LumA	LumA
TCGA-LL-A6FQ-01A	0	0	127	0	0	LumA	LumA
TCGA-LL-A6FR-01A	127	0	0	0	0	Basal	Basal
TCGA-LL-A73Y-01A	127	0	0	0	0	Basal	Basal
TCGA-LL-A73Z-01A	0	0	0	0	127	Normal	Normal
TCGA-LL-A740-01A	0	0	127	0	0	LumA	LumA
TCGA-LL-A7T0-01A	0	0	0	127	0	LumB	LumB
TCGA-LL-A8F5-01A	127	0	0	0	0	Basal	Basal
TCGA-LL-A9Q3-01A	0	0	127	0	0	LumA	LumA
TCGA-LQ-A4E4-01A	0	0	127	0	0	LumA	LumA
TCGA-MS-A51U-01A	0	0	127	0	0	LumA	LumA
TCGA-OK-A5Q2-01A	0	0	127	0	0	LumA	LumA
TCGA-OL-A5D6-01A	0	37	86	0	4	Normal	LumA
TCGA-OL-A5D7-01A	127	0	0	0	0	Basal	Basal
TCGA-OL-A5D8-01A	0	0	126	1	0	LumA	LumA
TCGA-OL-A5DA-01A	0	0	127	0	0	LumA	LumA
TCGA-OL-A5RU-01A	0	0	127	0	0	LumA	LumA
TCGA-OL-A5RV-01A	0	0	127	0	0	LumA	LumA
TCGA-OL-A5RW-01A	127	0	0	0	0	Basal	Basal
TCGA-OL-A5RX-01A	0	0	127	0	0	LumA	LumA
TCGA-OL-A5RY-01A	0	0	0	0	127	Normal	Normal
TCGA-OL-A5RZ-01A	0	127	0	0	0	Her2	Her2
TCGA-OL-A5S0-01A	127	0	0	0	0	Basal	Basal
TCGA-OL-A66H-01A	0	0	127	0	0	LumA	LumA
TCGA-OL-A66I-01A	127	0	0	0	0	Basal	Basal
TCGA-OL-A66J-01A	0	0	127	0	0	LumA	LumA
TCGA-OL-A66K-01A	0	0	127	0	0	LumA	LumA
TCGA-OL-A66L-01A	0	0	127	0	0	LumA	LumA
TCGA-OL-A66N-01A	0	0	127	0	0	LumA	LumA
TCGA-OL-A66O-01A	0	0	127	0	0	LumA	LumA
TCGA-OL-A6VO-01A	127	0	0	0	0	Basal	Basal
TCGA-OL-A6VQ-01A	0	0	127	0	0	LumA	LumA
TCGA-OL-A6VR-01A	0	0	127	0	0	LumA	LumA
TCGA-OL-A97C-01A	0	0	2	0	125	Normal	Normal
TCGA-PE-A5DC-01A	0	0	127	0	0	LumA	LumA
TCGA-PE-A5DD-01A	0	0	127	0	0	LumA	LumA
TCGA-PE-A5DE-01A	0	0	127	0	0	LumA	LumA
TCGA-PL-A8LV-01A	127	0	0	0	0	Basal	Basal
TCGA-PL-A8LX-01A	0	0	127	0	0	LumA	LumA
TCGA-PL-A8LY-01A	0	0	0	0	127	Normal	Normal
TCGA-PL-A8LZ-01A	127	0	0	0	0	Basal	Basal
TCGA-S3-A6ZF-01A	0	0	0	127	0	LumB	LumB
TCGA-S3-A6ZG-01A	0	0	127	0	0	LumA	LumA
TCGA-S3-A6ZH-01A	0	0	127	0	0	LumA	LumA
TCGA-S3-AA0Z-01A	127	0	0	0	0	Basal	Basal
TCGA-S3-AA10-01A	127	0	0	0	0	Basal	Basal
TCGA-S3-AA11-01A	0	0	127	0	0	LumA	LumA
TCGA-S3-AA12-01A	0	0	127	0	0	LumA	LumA
TCGA-S3-AA14-01A	0	0	127	0	0	LumA	LumA
TCGA-S3-AA17-01A	0	0	0	127	0	LumB	LumB
TCGA-UL-AAZ6-01A	0	0	117	10	0	LumA	LumA
TCGA-UU-A93S-01A	0	127	0	0	0	Her2	Her2
TCGA-V7-A7HQ-01A	0	0	127	0	0	LumA	LumA
TCGA-W8-A86G-01A	0	0	127	0	0	LumA	LumA
TCGA-WT-AB41-01A	0	0	127	0	0	LumA	LumA
TCGA-WT-AB44-01A	0	0	127	0	0	LumA	LumA
TCGA-XX-A899-01A	0	0	127	0	0	LumA	LumA
TCGA-XX-A89A-01A	0	0	127	0	0	LumA	LumA
TCGA-Z7-A8R5-01A	0	0	74	0	53	LumA	LumA
TCGA-Z7-A8R6-01A	0	0	0	127	0	LumB	LumB

### Sheet: ReadMe
Tab name	Rows (Samples Contained)	Columns
labels	all TCGA samples	sampleID, Basal, Her2, LumA, LumB, Normal, PAM50, SUPREME
Column name	Explanation for column name
sampleID	TCGA sample barcode
PAM50	PAM50 label from TCGA GDC Data Portal
SUPREME	assigned label by SUPREME as majority of all datatype combination
Basal	Number of datatype combination (out of 127) assigning Basal-like subtype for that sample
Her2	Number of datatype combination (out of 127) assigning HER2-Enriched subtype for that sample
LumA	Number of datatype combination (out of 127) assigning Luminal-A subtype for that sample
LumB	Number of datatype combination (out of 127) assigning Luminal-B subtype for that sample
Normal	Number of datatype combination (out of 127) assigning Normal-like subtype for that sample
